# Chronic pain is linked to a resting-state neural archetype that optimizes learning from punishments

**DOI:** 10.1101/2025.07.11.664303

**Authors:** Francesco Scarlatti, Ludovic Dormegny-Jeanjean, Roman Schefzik, Tobias Banaschewski, Arun L. W. Bokde, Rüdiger Brühl, Sylvane Desrivières, Hugh Garavan, Penny Gowland, Antoine Grigis, Andreas Heinz, Jean-Luc Martinot, Marie-Laure Paillère Martinot, Eric Artiges, Dimitri Papadopoulos Orfanos, Luise Poustka, Michael N. Smolka, Sarah Hohmann, Nathalie Holz, Nilakshi Vaidya, Henrik Walter, Robert Whelan, Gunter Schumann, Frauke Nees, Emanuel Schwarz, Martin Löffler, Jack R. Foucher, Herta Flor, IMAGEN Consortium

## Abstract

Chronic pain is a leading cause of disability, yet its underlying susceptibility traits remain unclear. Disorders like chronic pain may stem from extreme neural types, or archetypes, optimized for specific cognitive strategies and reflected in patterns of resting-state networks. Here, we examined a sample from the general population (*n* = 892) and three clinical samples with subacute back pain (*n* = 76), chronic back pain (*n* = 30), and treatment-resistant depression (*n* = 24). Using the sample from the general population, we found three neural archetypes that prioritize different cognitive strategies. Clinical pain samples, compared to the sample from the general population, mapped close to an archetype optimized for punishment learning (Archetype P). We replicated these results by recomputing the archetypes starting from the clinical pain samples, additionally revealing an association between Archetype P and pain severity. These findings suggest a neural-cognitive trait underlying susceptibility to chronic pain.
