## Supplementary Data S1 for "Chronic pain is linked to a resting-state neural archetype that optimizes learning from punishments"

### Sheet: 3 Archetypes - Continuous
Archetypes (P = 1, I = 2, C = 3)	FeatureName	PValue_Mann_Whitney_	MedianDifference	MeanDifference	SignificantAfterBenjamini_HochbergCorrection_	IsFirstBinMaximal_	IsFirstBinMinimal_	ZValue_Mann_Whitney_	EffectSize_rankBiserialCorrelation_
1	PALP_scorePP	0.0046634	15	16.6741	1	1	0	2.8294	-0.18568
1	Network_29	4.5575e-46	0.062614	0.067358	1	1	0	14.2488	-0.9196
1	Network_19	2.1088e-28	0.043029	0.037954	1	1	0	11.0535	-0.71338
1	Network_20	1.0254e-09	0.013162	0.014141	1	1	0	6.1054	-0.39404
1	Network_81	1.2393e-07	0.010363	0.0099998	1	1	0	5.2876	-0.34126
1	Network_71	0.021305	-0.0047824	-0.0075721	1	0	0	-2.3025	0.14861
1	Network_74	0.00016217	-0.0056003	-0.010792	1	0	1	-3.7717	0.24343
1	Network_18	0.00067913	-0.0062636	-0.0091938	1	0	1	-3.3979	0.2193
1	Network_99	3.4881e-06	-0.0085011	-0.0096326	1	0	1	-4.6398	0.29945
1	Network_43	2.0555e-13	-0.013546	-0.021119	1	0	1	-7.3451	0.47405
1	Network_90	1.0403e-10	-0.021667	-0.024948	1	0	1	-6.461	0.41699
1	Network_96	3.9953e-15	-0.022962	-0.025002	1	0	1	-7.8551	0.50696
1	CGTDeliberationTime	0.10934	118.525	79.4272	0	1	0	1.6012	-0.10335
1	PALP_scoreRP	0.43135	10	4.2606	0	1	0	0.78688	-0.051673
1	PALP_scoreRR	0.45379	5	3.4316	0	1	0	0.74912	-0.049452
1	sensation_seeking	0.28029	1	0.49013	0	1	0	1.0797	-0.069333
1	CGTRiskAdjustment	0.15263	0.21346	0.18635	0	1	0	1.4303	-0.092322
1	non_pain_somatic	0.16388	0	0.44738	0	1	1	1.3921	-0.088502
1	max_pain_intensity	0.98181	0	-0.063638	0	1	1	-0.022797	0.0012733
1	nPainful_Sites	0.4656	0	0.14328	0	1	1	0.72966	-0.045518
1	depression	0.24936	0	-0.20542	0	1	1	-1.1519	0.066716
1	extraversion	0.99428	0	-0.0089517	0	1	0	-0.007166	0.00047574
1	rumination	0.62569	0	-0.11327	0	1	1	0.4878	-0.031203
1	phys_abuse	0.56428	0	-0.097625	0	1	1	-0.57649	0.023969
1	sex_abuse	0.20688	0	-0.21779	0	1	1	-1.2622	0.033974
1	emot_neglect	0.3588	0	-0.1861	0	1	1	-0.91765	0.058321
1	phys_neglect	0.27069	0	0.25006	0	1	1	1.1015	-0.058754
1	attention impulsivity	0.2872	0	-0.41325	0	1	1	-1.0643	0.068003
1	motor impulsivity	0.17053	0	0.28948	0	1	0	1.3705	-0.087859
1	planning impulsivity	0.95471	0	-0.068885	0	1	0	0.056798	-0.0036241
1	PALP_omissionPP	0.15104	0	-0.0071471	0	1	0	-1.4359	0.090822
1	PALP_omissionRP	0.73582	0	0.0047221	0	1	1	0.33739	-0.021191
1	anx_sensitivity	0.47459	0	0.16167	0	1	0	0.71503	-0.045671
1	impulsivity	0.4107	0	0.10854	0	1	0	0.82267	-0.052416
1	openness	0.078793	0.083333	0.11679	0	0	0	1.7577	-0.11333
1	mDVARS	0.99619	0.043439	-0.31157	0	0	0	-0.0047699	0.00032183
1	CGTRiskTaking	0.94348	0.0058523	-0.00097628	0	0	0	-0.070898	0.0045895
1	Network_69	0.00050419	0.0056265	0.0092398	0	0	0	3.4785	-0.22451
1	Network_98	0.033862	0.0046655	0.0034732	0	0	0	2.1217	-0.13694
1	CGTOverallProportionBet	0.80293	0.0027778	-0.0035164	0	0	0	-0.24955	0.016119
1	CGTDelayAversion	0.55843	0.0027083	0.013639	0	0	0	0.58518	-0.03778
1	anxiety	0.10638	0	-1.1063	0	0	1	-1.6147	0.10368
1	agreeableness	0.6551	0	-0.033715	0	0	0	-0.44669	0.028797
1	conscientiousness	0.62776	0	0.041212	0	0	0	0.48488	-0.031273
1	emot_abuse	0.1734	0	-0.45918	0	0	1	-1.3614	0.085494
1	CGTQualityOfDecisionMaking	0.16223	0	-0.0070245	0	0	1	-1.3976	0.085634
1	PALP_omissionRR	0.35466	0	-0.0027862	0	0	1	-0.92559	0.059101
1	hopelessness	0.65275	0	-0.090965	0	0	1	-0.44995	0.028852
1	age	0.37287	0	-0.056017	0	0	0	-0.8911	0.057523
1	K parameter (monetary discounting)	0.37231	-1.429e-06	-0.0035266	0	0	1	-0.89216	0.057495
1	Network_35	0.97371	-0.00073985	-0.00073917	0	0	0	0.032955	-0.0021408
1	Network_36	0.16329	-0.0024341	-0.0043806	0	0	0	-1.3941	0.089986
1	Network_49	0.059964	-0.0029629	-0.0065007	0	0	0	-1.8811	0.12141
1	Network_14	0.087468	-0.0029734	-0.0070605	0	0	0	-1.7089	0.1103
1	Network_59	0.061937	-0.0035445	-0.0051792	0	0	0	-1.8667	0.12049
1	Network_6	0.00049931	-0.007844	-0.010046	0	0	1	-3.4811	0.22468
1	PALP_commissionRR	0.45243	-0.0125	-0.0084223	0	0	0	-0.75137	0.049545
1	mFD	0.10504	-0.016215	-0.021979	0	0	0	-1.6209	0.10462
1	PALP_commissionRP	0.16846	-0.025	-0.017138	0	0	1	-1.3772	0.090336
1	PALP_commissionPP	0.004028	-0.0375	-0.033557	0	0	1	-2.876	0.18854
1	neuroticism	0.2738	-0.083333	-0.067019	0	0	0	-1.0943	0.070578
1	average_grades	0.041461	-1	-0.31859	0	0	1	-2.0389	0.12715
1	percOutliers	0.0019733	-6.0976	-3.122	0	0	1	-3.0942	0.19962
1	PALP_rtRR	0.38009	-6.1571	-29.9438	0	0	0	-0.87774	0.058004
1	PALP_rtRP	0.53045	-7.1002	-17.2174	0	0	0	-0.62732	0.041229
1	PALP_rtPP	0.33889	-25.4588	-19.6434	0	0	0	-0.95635	0.062845
2	Network_14	6.2311e-18	0.028809	0.027608	1	1	0	8.6282	-0.55686
2	Network_96	6.3048e-17	0.026578	0.03035	1	1	0	8.3594	-0.53951
2	Network_49	8.1491e-16	0.021738	0.021795	1	1	0	8.0519	-0.51967
2	Network_43	1.377e-09	0.020534	0.019176	1	1	0	6.0581	-0.39099
2	Network_18	1.3438e-06	0.010977	0.010779	1	1	0	4.8332	-0.31193
2	Network_35	0.021403	0.0087148	0.0039235	1	1	0	2.3008	-0.1485
2	Network_81	0.0096574	-0.0038915	-0.0051656	1	0	0	-2.5879	0.16703
2	Network_99	0.0081667	-0.0050103	-0.0065869	1	0	0	-2.6451	0.17072
2	Network_19	0.019473	-0.0059717	-0.0079019	1	0	0	-2.3364	0.1508
2	Network_20	1.4937e-07	-0.0083513	-0.011488	1	0	1	-5.2533	0.33905
2	Network_71	6.9775e-09	-0.010721	-0.015429	1	0	1	-5.7915	0.37378
2	Network_29	1.9517e-18	-0.023533	-0.025891	1	0	1	-8.76	0.56537
2	Network_90	1.985e-12	-0.02429	-0.026523	1	0	1	-7.0355	0.45407
2	PALP_scorePP	0.062552	10	9.6268	0	1	0	1.8624	-0.1216
2	CGTRiskAdjustment	0.15182	0.22168	0.15563	0	1	0	1.4331	-0.092504
2	extraversion	0.095585	0.083333	0.079457	0	1	0	1.6666	-0.10741
2	PALP_commissionRP	0.14145	0.025	0.0091824	0	1	0	1.4704	-0.095475
2	Network_74	0.044265	0.0059067	0.0053226	0	1	0	2.0116	-0.12984
2	K parameter (monetary discounting)	0.15915	0.0027133	0.0043452	0	1	0	1.4079	-0.090727
2	non_pain_somatic	0.4331	0	0.38497	0	1	1	0.7839	-0.049841
2	max_pain_intensity	0.50094	0	0.048694	0	1	1	0.67301	-0.037192
2	nPainful_Sites	0.55407	0	0.11832	0	1	1	0.59167	-0.036912
2	depression	0.26904	0	0.081646	0	1	1	1.1053	-0.064016
2	anxiety	0.60504	0	0.1793	0	1	1	-0.51716	0.033218
2	rumination	0.83599	0	0.63561	0	1	1	0.20703	-0.013251
2	phys_abuse	0.12978	0	0.10208	0	1	1	1.515	-0.062966
2	sex_abuse	0.90355	0	-0.13042	0	1	1	0.12117	-0.0032742
2	phys_neglect	0.099136	0	-0.14934	0	1	1	-1.6491	0.087957
2	average_grades	0.94293	0	-0.031525	0	1	0	-0.071583	0.0044776
2	attention impulsivity	0.70702	0	0.048554	0	1	1	0.37586	-0.024025
2	motor impulsivity	0.42696	0	0.1397	0	1	0	0.7944	-0.050933
2	PALP_omissionPP	0.043106	0	-0.0082561	0	1	0	-2.0227	0.12728
2	PALP_omissionRP	0.34629	0	-0.010141	0	1	1	-0.94181	0.058529
2	anx_sensitivity	0.71375	0	-0.02555	0	1	0	-0.36683	0.023437
2	impulsivity	0.92004	0	-0.003792	0	1	1	0.10039	-0.0064086
2	PALP_rtRP	0.71492	25.1419	6.7753	0	0	0	0.36526	-0.023768
2	mDVARS	0.31233	0.7093	0.60272	0	0	0	1.0103	-0.065219
2	percOutliers	0.62383	0.60976	0.013515	0	0	0	0.49043	-0.031651
2	PALP_commissionRR	0.96875	0.0125	-0.0094504	0	0	0	0.039176	-0.0025711
2	Network_36	0.82869	0.0025791	-0.0015306	0	0	0	-0.21638	0.013978
2	Network_98	0.2498	0.0022134	0.0013393	0	0	0	1.1508	-0.074286
2	mFD	0.8681	0.00017981	-0.011247	0	0	0	0.16608	-0.010732
2	neuroticism	0.33021	0	0.060914	0	0	0	0.97369	-0.062798
2	openness	0.88026	0	0.016937	0	0	0	0.15064	-0.0097248
2	agreeableness	0.78105	0	-0.018113	0	0	1	-0.27796	0.017924
2	conscientiousness	0.76852	0	-0.012873	0	0	0	-0.29432	0.018988
2	emot_abuse	0.39227	0	0.33963	0	0	1	0.85551	-0.053731
2	emot_neglect	0.57742	0	0.038563	0	0	0	0.55715	-0.035415
2	planning impulsivity	0.81104	0	-0.0064785	0	0	1	-0.23908	0.01521
2	CGTQualityOfDecisionMaking	0.58373	0	-0.0029547	0	0	1	-0.54795	0.033582
2	PALP_scoreRR	0.60366	0	7.368	0	0	0	0.51914	-0.033923
2	PALP_omissionRR	0.17993	0	-0.0068871	0	0	0	-1.341	0.08474
2	hopelessness	0.79603	0	-0.04104	0	0	1	-0.25849	0.016581
2	sensation_seeking	0.7796	0	-0.13394	0	0	1	-0.27984	0.01798
2	Network_69	0.037997	-0.0038381	-0.005223	0	0	1	-2.0749	0.13392
2	Network_6	0.066172	-0.0048739	-0.0052502	0	0	1	-1.8373	0.11859
2	CGTDelayAversion	0.63306	-0.0076695	-0.018559	0	0	0	-0.47742	0.030825
2	Network_59	1.3438e-06	-0.0092311	-0.0093054	0	0	1	-4.8332	0.31193
2	PALP_commissionPP	0.12046	-0.025	-0.015787	0	0	1	-1.5528	0.10128
2	CGTRiskTaking	0.0071316	-0.039719	-0.035942	0	0	1	-2.6906	0.17366
2	CGTOverallProportionBet	0.0068403	-0.040972	-0.034576	0	0	1	-2.7045	0.17456
2	age	0.62076	-0.063014	-0.055915	0	0	0	-0.49477	0.031945
2	PALP_rtRR	0.4575	-4.725	-23.9133	0	0	0	-0.74297	0.048597
2	PALP_scoreRP	0.58876	-7.5	-0.23144	0	0	0	-0.54063	0.035147
2	PALP_rtPP	0.030039	-60.8364	-50.151	0	0	0	-2.1696	0.14182
2	CGTDeliberationTime	0.074682	-94.3149	-127.944	0	0	1	-1.7824	0.11505
3	PALP_rtRP	0.010861	50.7635	60.6777	1	1	0	2.5471	-0.16912
3	conscientiousness	0.0057006	0.25	0.16395	1	1	0	2.7645	-0.17824
3	Network_90	4.7528e-48	0.074115	0.077777	1	1	0	14.5641	-0.93994
3	Network_71	1.6903e-15	0.022044	0.021648	1	1	0	7.9622	-0.51387
3	Network_99	1.1089e-05	0.0087668	0.0079633	1	1	0	4.3948	-0.28364
3	Network_74	0.0073669	0.0065219	0.0040099	1	1	0	2.6798	-0.17296
3	Network_81	0.0134	-0.0022177	-0.0054956	1	0	0	-2.473	0.15961
3	Network_14	1.998e-05	-0.0079451	-0.012614	1	0	1	-4.2651	0.27527
3	Network_49	1.4261e-09	-0.010833	-0.01495	1	0	1	-6.0525	0.39063
3	Network_29	4.1891e-13	-0.018702	-0.023045	1	0	1	-7.2493	0.46787
3	Network_19	2.1568e-18	-0.020638	-0.023138	1	0	1	-8.7488	0.56464
3	PALP_rtRR	0.10299	54.6635	51.5202	0	1	0	1.6305	-0.10774
3	PALP_scoreRR	0.13196	10	7.8124	0	1	0	1.5064	-0.099429
3	agreeableness	0.15267	0.083333	0.068216	0	1	0	1.4302	-0.092168
3	CGTQualityOfDecisionMaking	0.1281	0.015625	0.007311	0	1	0	1.5216	-0.093232
3	non_pain_somatic	0.42885	0	0.45986	0	1	1	0.79117	-0.050303
3	max_pain_intensity	0.95334	0	0.048694	0	1	1	0.058512	-0.0032463
3	nPainful_Sites	0.68746	0	-0.11882	0	1	1	-0.4023	0.025102
3	depression	0.66746	0	0.0067584	0	1	1	0.42964	-0.024893
3	anxiety	0.79958	0	-0.10777	0	1	1	-0.2539	0.016315
3	rumination	0.84009	0	-0.41282	0	1	1	-0.20177	0.012915
3	phys_abuse	0.57733	0	-0.035219	0	1	1	0.5573	-0.023172
3	sex_abuse	0.083215	0	-0.26772	0	1	1	-1.7323	0.046623
3	phys_neglect	0.80438	0	-0.086935	0	1	1	-0.24769	0.013223
3	attention impulsivity	0.19961	0	-0.251	0	1	1	-1.2827	0.081954
3	motor impulsivity	0.24692	0	-0.28466	0	1	0	-1.1579	0.07423
3	planning impulsivity	0.97085	0	0.1433	0	1	1	0.036544	-0.0023367
3	PALP_omissionPP	0.47899	0	0.0039495	0	1	0	0.70792	-0.045019
3	PALP_omissionRP	0.29397	0	0.0046945	0	1	1	1.0494	-0.066577
3	anx_sensitivity	0.1811	0	0.29896	0	1	0	1.3374	-0.08541
3	PALP_rtPP	0.41361	16.5329	19.9787	0	0	0	0.81756	-0.054007
3	PALP_scorePP	0.76313	5	-3.6403	0	0	0	-0.30137	0.019894
3	CGTRiskAdjustment	0.59214	0.095545	0.051712	0	0	0	0.53574	-0.034589
3	Network_6	0.0046322	0.0068786	0.0044078	0	0	0	2.8316	-0.18276
3	PALP_commissionRP	0.25052	0.00625	-0.01436	0	0	0	-1.1491	0.076172
3	Network_43	0.052166	0.0041612	0.0018094	0	0	0	1.9418	-0.12533
3	Network_59	0.005591	0.0029314	0.004815	0	0	0	2.7708	-0.17884
3	Network_96	0.65702	0.00065954	-0.0042895	0	0	0	-0.44403	0.028671
3	neuroticism	0.87995	0	0.0089085	0	0	0	0.15103	-0.0097528
3	openness	0.74457	0	0.0075758	0	0	0	0.3258	-0.021017
3	emot_abuse	0.61311	0	-0.18459	0	0	1	-0.50564	0.031763
3	emot_neglect	0.14217	0	-0.33588	0	0	1	-1.4678	0.093274
3	PALP_omissionRR	0.3147	0	-0.0057285	0	0	0	-1.0054	0.064196
3	hopelessness	0.69773	0	0.046329	0	0	0	0.38839	-0.024907
3	sensation_seeking	0.9701	0	-0.034086	0	0	1	0.037486	-0.0024207
3	K parameter (monetary discounting)	0.57883	-1.429e-06	-0.0038125	0	0	1	-0.5551	0.035779
3	Network_35	0.22769	-0.0014716	-0.005397	0	0	0	-1.2063	0.077868
3	Network_18	0.14765	-0.0028064	-0.0057355	0	0	1	-1.4479	0.093456
3	Network_20	0.052324	-0.0028067	-0.0048524	0	0	0	-1.9405	0.12525
3	Network_36	0.00050993	-0.0048975	-0.0086827	0	0	1	-3.4755	0.22431
3	CGTDelayAversion	0.50983	-0.0057772	-0.008192	0	0	0	-0.65911	0.042551
3	CGTOverallProportionBet	0.28826	-0.00625	-0.014153	0	0	0	-1.0619	0.068549
3	Network_69	0.00023349	-0.0073099	-0.0078897	0	0	1	-3.6797	0.23749
3	Network_98	3.1861e-05	-0.008723	-0.0063405	0	0	1	-4.1597	0.26847
3	PALP_commissionPP	0.89941	-0.0125	0.0031883	0	0	0	-0.1264	0.0083442
3	CGTRiskTaking	0.28415	-0.015625	-0.013732	0	0	0	-1.0711	0.069137
3	age	0.68611	-0.021918	-0.0079044	0	0	0	-0.40414	0.026096
3	PALP_commissionRR	0.12587	-0.025	-0.01349	0	0	1	-1.5306	0.10091
3	mFD	1.1472e-05	-0.033606	-0.02942	0	0	1	-4.3874	0.28317
3	extraversion	0.15644	-0.083333	-0.065117	0	0	0	-1.4171	0.091329
3	average_grades	0.15243	-1	-0.20626	0	0	1	-1.431	0.089244
3	impulsivity	0.0052523	-1	-0.57793	0	0	1	-2.7911	0.1778
3	mDVARS	0.053225	-1.1968	-1.573	0	0	0	-1.9331	0.12477
3	PALP_scoreRP	0.52933	-2.5	3.99	0	0	0	0.62902	-0.041744
3	percOutliers	0.0019375	-4.878	-3.3732	0	0	1	-3.0996	0.19997
3	CGTDeliberationTime	0.19175	-35.4616	-143.476	0	0	0	-1.3054	0.084263

### Sheet: 3 Archetypes - Discrete
Archetypes (P = 1, I = 2, C = 3)	FeatureName	PValue_Hypergeom__	SignificantAfterBenjamini_HochbergCorrection_	PMaximal
1	gender	0.59762	0	0.00022393
2	gender	0.42027	0	0.0030741
3	gender	0.091948	0	0.18019

### Sheet: Corr distance from Archetype I 
FeatureName	Spearman's rho	pval	FDRcorrection
K parameter (monetary discounting)	-0.0877552	0.00977454	0
Motor impulsivity	-0.0812586	0.0228835	0
Depressive symptoms	-0.0718845	0.0364663	0
Emotional neglect	-0.0682926	0.0494787	0
Neuroticism	-0.0644577	0.0567997	0
Impulsiveness	-0.0634582	0.0621055	0
Omission errors RR (PALP)	-0.0620414	0.0689852	0
Emotional abuse	-0.0623946	0.0727428	0
Commission errors RR (PALP)	-0.060536	0.0760122	0
Commission errors RP (PALP)	-0.0594713	0.0813253	0
Score RR (PALP)	0.0588579	0.0845207	0
Conscientiousness	0.0561148	0.0973412	0
Reaction times PP (PALP)	0.0559535	0.101051	0
Score RP (PALP)	0.0508786	0.136001	0
Attention impulsivity	-0.0514229	0.150294	0
Extraversion	-0.0453855	0.180074	0
mDVARS	-0.0407312	0.224207	0
Average school grades	0.037848	0.265062	0
Anxiety symptoms	-0.0293841	0.410398	0
Deliberation Time (CGT)	0.0263216	0.43574	0
Max pain intensity	-0.0294037	0.441624	0
Age	-0.0254228	0.448244	0
mFD	-0.0237973	0.477728	0
Rumination	-0.0232287	0.543901	0
Delay Aversion (CGT)	-0.0180582	0.592877	0
Sensation seeking	0.0176018	0.605173	0
Reaction times RR (PALP)	0.015992	0.639552	0
Non-painful somatic symptoms	-0.0174806	0.647399	0
Agreableness	0.0135014	0.690191	0
Openness	0.0134429	0.691464	0
Anxiety sensitivity	0.0133663	0.694642	0
Overall Proportion Bet (CGT)	0.0126133	0.70882	0
Risk Taking (CGT)	0.0109758	0.745213	0
Reaction times RP (PALP)	0.0110006	0.747346	0
Quality Of Decision Making (CGT)	0.0108497	0.748043	0
Hopelessness	0.00923835	0.786144	0
Risk Adjustment (CGT)	0.00759827	0.822014	0
Sexual abuse	-0.00764585	0.82612	0
Physical abuse	0.00731981	0.833424	0
Commission errors PP (PALP)	-0.00667213	0.845093	0
Number of Painful Sites	-0.00723345	0.849896	0
Omission errors PP (PALP)	0.00584678	0.864056	0
Omission errors RP (PALP)	0.00561789	0.869329	0
Percentage of volume outliers	-0.00449249	0.893413	0
Physical neglect	0.00236579	0.945807	0
Planning impulsivity	-0.0023907	0.946715	0
Score PP (PALP)	-0.00116308	0.97283	0

### Sheet: 4 Archetypes - Continuous
Archetypes (P ~ 1, I ~ 2 & 3, C ~ 4)	FeatureName	PValue_Mann_Whitney_	MedianDifference	MeanDifference	SignificantAfterBenjamini_HochbergCorrection_	IsFirstBinMaximal_	IsFirstBinMinimal_	ZValue_Mann_Whitney_	EffectSize_rankBiserialCorrelation_
1	Network_29	7.933e-49	0.066978	0.071503	1	1	0	14.6859	-0.94781
1	Network_19	4.2404e-26	0.034018	0.035524	1	1	0	10.567	-0.68198
1	Network_20	6.052e-09	0.013062	0.013799	1	1	0	5.8153	-0.37532
1	Network_81	1.9041e-06	0.0074914	0.0092487	1	1	0	4.7633	-0.30743
1	Network_18	0.0068228	-0.0056399	-0.0077751	1	0	1	-2.7054	0.17461
1	Network_99	7.9478e-05	-0.0064856	-0.0081609	1	0	1	-3.946	0.25468
1	Network_74	5.5345e-05	-0.0065126	-0.011152	1	0	1	-4.0318	0.26022
1	Network_71	0.0011789	-0.0068862	-0.0096655	1	0	1	-3.2439	0.20937
1	Network_43	2.0126e-10	-0.012912	-0.018831	1	0	1	-6.3604	0.4105
1	Network_90	1.6312e-12	-0.023028	-0.026925	1	0	1	-7.0628	0.45583
1	Network_96	1.0919e-16	-0.024513	-0.026112	1	0	1	-8.2943	0.53531
1	CGTDeliberationTime	0.10361	75.2361	79.6447	0	1	0	1.6276	-0.10506
1	PALP_scorePP	0.020782	15	14.0227	0	1	0	2.3119	-0.15172
1	PALP_scoreRP	0.59356	10	3.2906	0	1	0	0.53368	-0.035051
1	CGTRiskAdjustment	0.13779	0.2689	0.18373	0	1	0	1.4841	-0.095792
1	openness	0.3423	0.083333	0.069982	0	1	0	0.94963	-0.061231
1	PALP_omissionRP	0.28225	0.00625	0.0068238	0	1	0	1.0753	-0.067506
1	non_pain_somatic	0.43142	0	0.27264	0	1	1	0.78676	-0.050023
1	max_pain_intensity	0.89681	0	-0.063638	0	1	1	-0.12969	0.0071781
1	nPainful_Sites	0.49717	0	0.1308	0	1	1	0.67895	-0.042355
1	anxiety	0.075847	0	-1.306	0	1	1	-1.7753	0.114
1	rumination	0.83309	0	-0.23808	0	1	1	0.21075	-0.013489
1	phys_abuse	0.76236	0	-0.085144	0	1	1	-0.30239	0.012579
1	sex_abuse	0.20688	0	-0.21779	0	1	1	-1.2622	0.033974
1	emot_neglect	0.49245	0	-0.13617	0	1	1	-0.68642	0.043629
1	phys_neglect	0.12365	0	0.2875	0	1	1	1.5396	-0.082122
1	attention impulsivity	0.61611	0	-0.27596	0	1	1	-0.50137	0.032043
1	motor impulsivity	0.41487	0	0.089776	0	1	0	0.81536	-0.052276
1	planning impulsivity	0.90415	0	-0.056404	0	1	1	-0.12042	0.0076679
1	PALP_omissionPP	0.36107	0	-0.0045605	0	1	0	-0.91332	0.057775
1	anx_sensitivity	0.35067	0	0.18663	0	1	0	0.93329	-0.059608
1	impulsivity	0.58409	0	0.058614	0	1	0	0.54742	-0.034883
1	mDVARS	0.98132	0.043439	-0.14848	0	0	0	-0.023416	0.0015252
1	CGTDelayAversion	0.41025	0.0077698	0.016621	0	0	0	0.82345	-0.053157
1	CGTRiskTaking	0.75389	0.0066335	-0.0055369	0	0	0	-0.31351	0.020247
1	Network_69	0.00053264	0.0050454	0.010206	0	0	0	3.4638	-0.22356
1	CGTOverallProportionBet	0.61618	0.0034722	-0.0079427	0	0	0	-0.50127	0.032365
1	Network_98	0.067722	0.0031394	0.0028645	0	0	0	1.8269	-0.11791
1	Network_14	0.20129	6.5225e-05	-0.0063833	0	0	0	-1.2779	0.082486
1	depression	0.4827	0	-0.11805	0	0	1	-0.70197	0.040662
1	extraversion	0.74249	0	-0.031834	0	0	0	-0.32855	0.021185
1	agreeableness	0.99064	0	-0.005632	0	0	0	0.011726	-0.00076959
1	conscientiousness	0.83376	0	0.025611	0	0	0	0.20988	-0.013545
1	emot_abuse	0.38236	0	-0.35933	0	0	1	-0.87356	0.054864
1	CGTQualityOfDecisionMaking	0.07952	0	-0.0074405	0	0	1	-1.7535	0.10743
1	PALP_scoreRR	0.59262	0	2.5816	0	0	0	0.53505	-0.035325
1	PALP_omissionRR	0.44919	0	-0.0029497	0	0	1	-0.75677	0.048325
1	hopelessness	0.69967	0	-0.078484	0	0	1	-0.38577	0.024739
1	sensation_seeking	0.55873	0	0.32787	0	0	1	0.58473	-0.037556
1	age	0.59754	0	-0.043673	0	0	0	-0.52794	0.034086
1	Network_35	0.89135	-0.00053062	-0.0011978	0	0	0	-0.13659	0.0088292
1	K parameter (monetary discounting)	0.073705	-0.0012867	-0.0048715	0	0	1	-1.7884	0.11524
1	Network_36	0.19659	-0.0023576	-0.0040059	0	0	0	-1.2913	0.083353
1	Network_59	0.035955	-0.0042703	-0.0053999	0	0	1	-2.0974	0.13538
1	Network_49	0.039843	-0.0046089	-0.0067564	0	0	0	-2.0554	0.13266
1	Network_6	0.00012426	-0.0079583	-0.010782	0	0	1	-3.8376	0.24768
1	PALP_commissionRR	0.5943	-0.0125	-0.0056434	0	0	0	-0.53261	0.035124
1	mFD	0.073315	-0.016439	-0.027296	0	0	1	-1.7909	0.11559
1	PALP_commissionRP	0.16463	-0.025	-0.017138	0	0	1	-1.3897	0.091156
1	PALP_commissionPP	0.01566	-0.0375	-0.029839	0	0	1	-2.4167	0.15843
1	neuroticism	0.22694	-0.083333	-0.067019	0	0	0	-1.2083	0.077924
1	PALP_rtRR	0.50021	-0.43333	-24.5167	0	0	0	-0.67416	0.044554
1	average_grades	0.0090368	-1	-0.46837	0	0	1	-2.6107	0.1628
1	PALP_rtPP	0.70559	-5.9997	-3.6496	0	0	0	-0.37778	0.024835
1	percOutliers	0.0042631	-6.0976	-2.7263	0	0	1	-2.858	0.18438
1	PALP_rtRP	0.46431	-7.1002	-19.0417	0	0	0	-0.73176	0.04809
2	Network_96	3.3671e-47	0.061019	0.063768	1	1	0	14.4297	-0.93127
2	Network_49	7.7989e-08	0.011944	0.013298	1	1	0	5.3717	-0.34669
2	Network_14	0.013222	0.0077203	0.0037814	1	1	0	2.4777	-0.15992
2	K parameter (monetary discounting)	0.0042135	0.0060034	0.012675	1	1	0	2.8617	-0.18439
2	Network_98	0.0025335	0.0049161	0.0051051	1	1	0	3.0193	-0.19487
2	Network_18	0.0095968	-0.0047498	-0.0077288	1	0	1	-2.59	0.16717
2	Network_29	1.2803e-09	-0.016722	-0.019601	1	0	1	-6.0699	0.39175
2	Network_90	2.8648e-08	-0.018624	-0.022373	1	0	1	-5.5495	0.35817
2	sensation_seeking	0.36115	1	0.25298	0	1	0	0.91317	-0.058642
2	age	0.032394	0.15616	0.1376	0	1	0	2.1395	-0.13809
2	extraversion	0.50264	0.083333	0.032653	0	1	0	0.67035	-0.043209
2	agreeableness	0.89719	0.083333	0.01517	0	1	0	0.12921	-0.0083395
2	non_pain_somatic	0.45445	0	-0.43879	0	1	1	-0.74802	0.04756
2	max_pain_intensity	0.70681	0	-0.076119	0	1	1	-0.37615	0.020793
2	anxiety	0.68473	0	0.87825	0	1	0	0.40602	-0.026082
2	rumination	0.71787	0	-0.41282	0	1	1	-0.36131	0.023116
2	phys_abuse	0.12171	0	-0.25988	0	1	1	-1.5476	0.064323
2	sex_abuse	0.21293	0	-0.20531	0	1	1	-1.2456	0.033526
2	phys_neglect	0.55443	0	-0.024529	0	1	1	-0.59114	0.031539
2	average_grades	0.51115	0	0.14321	0	1	0	0.65704	-0.040984
2	attention impulsivity	0.94639	0	0.023591	0	1	1	-0.067244	0.0043097
2	motor impulsivity	0.38805	0	0.12722	0	1	1	0.86317	-0.05534
2	planning impulsivity	0.60969	0	-0.043922	0	1	1	-0.51052	0.032463
2	PALP_omissionRR	0.20023	0	0.0043217	0	1	1	1.2809	-0.080944
2	anx_sensitivity	0.4822	0	-0.062994	0	1	0	-0.70276	0.044888
2	impulsivity	0.69449	0	0.046133	0	1	0	0.39277	-0.025033
2	PALP_rtRP	0.58369	26.3158	6.5153	0	0	0	0.54801	-0.035475
2	PALP_rtRR	0.26389	18.4637	32.0392	0	0	0	1.1172	-0.07307
2	percOutliers	0.10327	1.2195	0.942	0	0	0	1.6292	-0.10511
2	PALP_commissionRP	0.30658	0.0125	0.0058742	0	0	0	1.0224	-0.066061
2	PALP_commissionRR	0.2942	0.0125	-0.0041663	0	0	0	1.049	-0.068451
2	CGTOverallProportionBet	0.90474	0.0076389	-0.0041584	0	0	0	-0.11968	0.0077378
2	CGTRiskTaking	0.83072	0.0060606	-0.0063918	0	0	0	-0.21378	0.013811
2	mFD	0.73585	0.0039908	-0.0046221	0	0	0	0.33736	-0.021786
2	Network_59	0.098602	0.0020786	0.0038579	0	0	0	1.6517	-0.10661
2	Network_43	0.82228	0.0010769	-0.0052134	0	0	0	-0.22462	0.01451
2	Network_6	0.9013	0.00045113	-0.0020779	0	0	0	-0.12402	0.0080177
2	nPainful_Sites	0.58037	0	-0.13131	0	0	1	-0.55285	0.034491
2	depression	0.39059	0	0.056684	0	0	1	0.85855	-0.049729
2	neuroticism	0.60114	0	-0.051418	0	0	0	-0.52276	0.033722
2	conscientiousness	0.4807	0	-0.048237	0	0	1	-0.70518	0.045476
2	emot_abuse	0.99538	0	-0.14714	0	0	1	-0.005794	0.0003778
2	emot_neglect	0.98138	0	0.0011194	0	0	0	-0.023343	0.0014972
2	CGTQualityOfDecisionMaking	0.21931	0	-0.00029055	0	0	1	-1.2284	0.075266
2	PALP_scorePP	0.92939	0	3.5461	0	0	0	0.088607	-0.0057997
2	PALP_omissionPP	0.83877	0	-0.0016954	0	0	0	-0.20346	0.012816
2	PALP_omissionRP	0.85802	0	0.002018	0	0	0	0.1789	-0.011074
2	PALP_commissionPP	0.83124	0	-0.006186	0	0	0	0.21311	-0.013913
2	hopelessness	0.75473	0	-0.04104	0	0	0	-0.31241	0.020037
2	Network_36	0.924	-0.00035533	-0.00058689	0	0	0	-0.095397	0.0061707
2	Network_99	0.24449	-0.00083618	-0.0027817	0	0	0	-1.1638	0.075126
2	Network_19	0.52441	-0.00083936	-0.0037413	0	0	0	-0.63656	0.041096
2	Network_69	0.38013	-0.00084806	-0.0023008	0	0	0	-0.87765	0.056656
2	Network_71	0.066814	-0.0017182	-0.0061425	0	0	0	-1.8329	0.11831
2	CGTDelayAversion	0.85226	-0.0019792	-0.0025705	0	0	0	0.18624	-0.012034
2	Network_74	0.22304	-0.0021902	-0.0045125	0	0	0	-1.2185	0.078652
2	Network_35	0.17061	-0.0023182	-0.0040588	0	0	0	-1.3702	0.088446
2	Network_81	0.043268	-0.0024225	-0.0048142	0	0	0	-2.0211	0.13045
2	Network_20	0.10514	-0.003009	-0.0038769	0	0	0	-1.6204	0.10459
2	mDVARS	0.29561	-0.033572	0.72841	0	0	0	1.0459	-0.067514
2	CGTRiskAdjustment	0.40927	-0.038423	-0.10901	0	0	0	-0.82519	0.053269
2	openness	0.79199	-0.083333	-0.0017852	0	0	1	-0.26372	0.017015
2	PALP_scoreRR	0.24096	-10	-0.31798	0	0	1	-1.1726	0.076603
2	PALP_rtPP	0.42533	-12.3205	-22.8918	0	0	0	-0.79721	0.052122
2	PALP_scoreRP	0.22566	-15	-3.8845	0	0	1	-1.2116	0.078357
2	CGTDeliberationTime	0.060824	-81.6465	-75.3019	0	0	1	-1.8748	0.12101
3	Network_43	8.2353e-22	0.043603	0.041762	1	1	0	9.5969	-0.61938
3	Network_14	1.898e-17	0.028624	0.030981	1	1	0	8.4999	-0.54857
3	mFD	0.001567	0.025378	0.013073	1	1	0	3.162	-0.20408
3	Network_18	3.0528e-20	0.025277	0.031097	1	1	0	9.2171	-0.59486
3	Network_74	0.00050012	0.0088379	0.0103	1	1	0	3.4807	-0.22465
3	Network_81	2.7486e-06	-0.0073938	-0.0080656	1	0	1	-4.6888	0.30262
3	Network_71	1.8975e-07	-0.00991	-0.013933	1	0	1	-5.2091	0.3362
3	Network_96	0.0019326	-0.010334	-0.011472	1	0	1	-3.1004	0.20011
3	Network_20	2.5671e-07	-0.010845	-0.011115	1	0	1	-5.1527	0.33256
3	Network_29	6.5399e-08	-0.012877	-0.017642	1	0	1	-5.4034	0.34873
3	Network_19	2.5874e-08	-0.014239	-0.01528	1	0	1	-5.5673	0.35931
3	emot_abuse	0.14835	1	0.65166	0	1	0	1.4454	-0.090769
3	conscientiousness	0.34034	0.16667	0.063055	0	1	0	0.95349	-0.061483
3	PALP_commissionRR	0.15899	0.0375	0.013748	0	1	0	1.4085	-0.09335
3	PALP_omissionRR	0.24329	0.0125	0.0018895	0	1	0	1.1668	-0.074892
3	Network_35	0.03889	0.004223	0.0055	0	1	0	2.0653	-0.13331
3	K parameter (monetary discounting)	0.21279	0.0027133	0.0031368	0	1	0	1.2459	-0.080289
3	non_pain_somatic	0.55788	0	0.27264	0	1	1	-0.586	0.037262
3	max_pain_intensity	0.53738	0	-0.076119	0	1	1	-0.61678	0.034086
3	nPainful_Sites	0.81811	0	0.068395	0	1	1	-0.22998	0.014356
3	anxiety	0.43271	0	0.71599	0	1	0	0.78457	-0.050387
3	openness	0.64805	0	-0.036109	0	1	0	-0.45647	0.02944
3	rumination	0.59578	0	-0.4253	0	1	1	-0.53048	0.033932
3	phys_abuse	0.95596	0	0.014706	0	1	1	0.055225	-0.0023088
3	sex_abuse	0.88217	0	0.056795	0	1	1	0.14822	-0.0040018
3	emot_neglect	0.6829	0	0.038563	0	1	1	0.40851	-0.02597
3	phys_neglect	0.53198	0	-0.12438	0	1	1	-0.62499	0.033344
3	average_grades	0.57955	0	-0.019044	0	1	0	0.55404	-0.034561
3	motor impulsivity	0.22861	0	0.51414	0	1	1	1.2039	-0.077182
3	planning impulsivity	0.63254	0	0.043447	0	1	1	0.47816	-0.030406
3	PALP_omissionPP	0.80451	0	-0.0011764	0	1	1	-0.24751	0.015918
3	PALP_omissionRP	0.73702	0	0.0023833	0	1	0	0.3358	-0.021314
3	anx_sensitivity	0.14841	0	0.34889	0	1	0	1.4452	-0.092294
3	impulsivity	0.50791	0	0.15846	0	1	0	0.66209	-0.042187
3	mDVARS	0.67151	0.60993	1.086	0	0	0	0.42408	-0.027383
3	percOutliers	0.25371	0.60976	1.3149	0	0	0	1.1414	-0.073642
3	PALP_commissionRP	0.83529	0.0125	-0.0031343	0	0	0	0.20793	-0.013796
3	Network_49	0.20576	0.0050806	0.0021695	0	0	0	1.2653	-0.081674
3	CGTDelayAversion	0.6753	0.0028595	-0.0033052	0	0	0	0.41888	-0.027047
3	Network_36	0.6408	0.001221	-0.0016675	0	0	0	-0.46658	0.030126
3	depression	0.58665	0	0.31879	0	0	1	0.54369	-0.031497
3	neuroticism	0.50086	0	0.073395	0	0	0	0.67314	-0.043419
3	extraversion	0.88741	0	0.00769	0	0	0	0.14158	-0.0091371
3	agreeableness	0.20111	0	-0.08364	0	0	0	-1.2784	0.082388
3	attention impulsivity	0.48871	0	0.26074	0	0	1	0.69237	-0.044244
3	CGTQualityOfDecisionMaking	0.81951	0	-0.0015169	0	0	0	-0.22818	0.013992
3	PALP_scorePP	0.98762	0	-5.2609	0	0	0	-0.015511	0.0010497
3	hopelessness	0.45396	0	-0.2033	0	0	0	-0.74883	0.048008
3	sensation_seeking	0.50916	0	-0.084011	0	0	1	-0.66014	0.042397
3	Network_98	0.04291	-0.0020153	-0.0041339	0	0	0	-2.0246	0.13068
3	Network_69	0.033211	-0.0033983	-0.0045117	0	0	1	-2.1295	0.13745
3	Network_90	0.044678	-0.0035368	-0.010009	0	0	0	-2.0077	0.12958
3	Network_99	0.020465	-0.0050168	-0.0037687	0	0	0	-2.3177	0.14959
3	Network_6	0.0057265	-0.0057834	-0.0055179	0	0	1	-2.763	0.17833
3	Network_59	3.2774e-12	-0.011334	-0.014695	0	0	1	-6.9653	0.44954
3	PALP_commissionPP	0.89891	-0.0125	0.014299	0	0	0	0.12704	-0.008476
3	CGTOverallProportionBet	0.20685	-0.034722	-0.01573	0	0	1	-1.2623	0.081478
3	CGTRiskTaking	0.1919	-0.038525	-0.017357	0	0	1	-1.305	0.084235
3	CGTRiskAdjustment	0.72525	-0.046678	0.071034	0	0	0	0.35145	-0.022696
3	age	0.62813	-0.057534	0.074267	0	0	0	0.48436	-0.031273
3	PALP_rtRR	0.73428	-0.35097	18.9197	0	0	0	0.33944	-0.02256
3	PALP_rtRP	0.96108	-8.6876	9.4705	0	0	0	-0.048799	0.0032552
3	PALP_scoreRP	0.99441	-10	0.35807	0	0	0	0.0070099	-0.00048053
3	PALP_rtPP	0.85657	-12.9206	-2.6048	0	0	0	-0.18075	0.01208
3	PALP_scoreRR	0.27361	-17.5	-6.0654	0	0	1	-1.0948	0.072646
3	CGTDeliberationTime	0.73193	-31.2437	37.3542	0	0	1	0.34256	-0.022122
4	Network_90	3.5319e-50	0.076321	0.081822	1	1	0	14.8954	-0.96132
4	Network_71	1.3353e-12	0.019996	0.019206	1	1	0	7.0906	-0.45762
4	Network_99	0.00013287	0.0081461	0.0075298	1	1	0	3.8211	-0.24662
4	Network_98	3.6911e-06	-0.0087459	-0.0069271	1	0	1	-4.6281	0.2987
4	Network_14	7.1168e-06	-0.0088957	-0.012462	1	0	1	-4.4902	0.2898
4	Network_49	3.8507e-11	-0.012481	-0.016093	1	0	1	-6.6097	0.42659
4	Network_29	4.8395e-10	-0.015059	-0.020493	1	0	1	-6.2242	0.40171
4	Network_19	1.1285e-13	-0.017857	-0.020126	1	0	1	-7.4249	0.4792
4	mFD	3.4499e-05	-0.032022	-0.028365	1	0	1	-4.1415	0.2673
4	PALP_rtRR	0.32443	45.0006	32.2161	0	1	0	0.9854	-0.065461
4	PALP_rtRP	0.056412	33.3126	49.9835	0	1	0	1.9078	-0.12667
4	PALP_scoreRR	0.081792	10	7.4143	0	1	0	1.7404	-0.11547
4	hopelessness	0.44207	1	0.096254	0	1	0	0.76869	-0.049281
4	conscientiousness	0.030786	0.16667	0.12858	0	1	0	2.1598	-0.13925
4	agreeableness	0.2373	0.083333	0.054694	0	1	0	1.1818	-0.076161
4	CGTQualityOfDecisionMaking	0.034837	0.015625	0.011694	0	1	0	2.1103	-0.12929
4	Network_74	0.032221	0.0060072	0.0029388	0	1	0	2.1417	-0.13823
4	max_pain_intensity	0.68118	0	0.086138	0	1	1	0.41085	-0.02271
4	nPainful_Sites	0.73206	0	-0.018974	0	1	1	0.34239	-0.021367
4	depression	0.99441	0	-0.068129	0	1	1	-0.0070076	0.00041977
4	anxiety	0.9153	0	0.042005	0	1	0	-0.10635	0.0068423
4	emot_abuse	0.3876	0	-0.3094	0	1	1	-0.86398	0.054263
4	phys_abuse	0.98281	0	-0.072663	0	1	1	-0.021551	0.00090951
4	sex_abuse	0.083215	0	-0.26772	0	1	1	-1.7323	0.046623
4	phys_neglect	0.62219	0	-0.1119	0	1	1	-0.49275	0.026292
4	attention impulsivity	0.24418	0	-0.33837	0	1	1	-1.1646	0.074412
4	motor impulsivity	0.19137	0	-0.53429	0	1	0	-1.3065	0.083759
4	planning impulsivity	0.39386	0	-0.093848	0	1	1	-0.85263	0.054207
4	PALP_omissionRP	0.58996	0	0.0012277	0	1	1	0.5389	-0.034195
4	anx_sensitivity	0.056647	0	0.42378	0	1	0	1.906	-0.12172
4	PALP_rtPP	0.44391	28.833	16.2604	0	0	0	0.76561	-0.050843
4	PALP_scoreRP	0.16169	5	8.4142	0	0	0	1.3994	-0.092851
4	PALP_scorePP	0.9387	2.5	-2.3289	0	0	0	-0.076908	0.0051153
4	CGTRiskAdjustment	0.34661	0.11569	0.10835	0	0	0	0.94118	-0.060755
4	Network_6	0.045141	0.0051982	0.0027455	0	0	0	2.0033	-0.1293
4	Network_43	0.1456	0.0033041	0.0011552	0	0	0	1.4552	-0.093931
4	Network_59	0.0055836	0.002966	0.0048229	0	0	0	2.7713	-0.17887
4	Network_35	0.63739	0.00061815	-0.0034538	0	0	0	-0.47135	0.030434
4	non_pain_somatic	0.30684	0	0.48483	0	0	1	1.0219	-0.064967
4	neuroticism	0.8904	0	0.0078684	0	0	0	0.1378	-0.0088992
4	openness	0.81247	0	0.0065357	0	0	0	0.23724	-0.015308
4	rumination	0.91339	0	-0.2256	0	0	1	-0.10876	0.0069683
4	emot_neglect	0.078112	0	-0.37332	0	0	1	-1.7617	0.11195
4	PALP_omissionPP	0.64247	0	0.0010835	0	0	0	0.46425	-0.029684
4	PALP_omissionRR	0.13934	0	-0.0067005	0	0	1	-1.4783	0.094879
4	sensation_seeking	0.96767	0	-0.034086	0	0	1	0.040537	-0.0026166
4	K parameter (monetary discounting)	0.48125	-1.429e-06	-0.0043546	0	0	1	-0.7043	0.045392
4	Network_81	0.055785	-0.0017147	-0.0046161	0	0	0	-1.9127	0.12346
4	Network_20	0.067592	-0.0034758	-0.0045502	0	0	1	-1.8277	0.11797
4	Network_18	0.027244	-0.0036004	-0.0069632	0	0	1	-2.208	0.14251
4	Network_96	0.15901	-0.0048688	-0.0073207	0	0	0	-1.4084	0.090909
4	Network_69	0.00026962	-0.005164	-0.0078608	0	0	1	-3.6429	0.23512
4	Network_36	0.0001317	-0.0054563	-0.0093548	0	0	1	-3.8233	0.24676
4	CGTOverallProportionBet	0.2019	-0.00625	-0.017352	0	0	0	-1.2762	0.082374
4	PALP_commissionPP	0.76775	-0.00625	0.0024112	0	0	0	-0.29532	0.019578
4	CGTDelayAversion	0.30974	-0.0082292	-0.018382	0	0	0	-1.0158	0.065569
4	PALP_commissionRP	0.084794	-0.0125	-0.021459	0	0	1	-1.7235	0.11424
4	CGTRiskTaking	0.18911	-0.015625	-0.017649	0	0	1	-1.3132	0.084766
4	PALP_commissionRR	0.089094	-0.025	-0.011361	0	0	1	-1.7002	0.11268
4	extraversion	0.12921	-0.083333	-0.066158	0	0	0	-1.5172	0.097779
4	age	0.10748	-0.093151	-0.10851	0	0	1	-1.6096	0.10389
4	average_grades	0.10173	-1	-0.24371	0	0	1	-1.6365	0.10206
4	impulsivity	0.00021849	-1	-0.75267	0	0	1	-3.6966	0.23548
4	mDVARS	0.044173	-1.4183	-1.5458	0	0	1	-2.0124	0.12989
4	percOutliers	0.014494	-4.878	-2.399	0	0	1	-2.4448	0.15772
4	CGTDeliberationTime	0.14796	-35.4616	-149.231	0	0	0	-1.4468	0.093386

### Sheet: 4 Archetypes - Discrete
Archetypes (P ~ 1, I ~ 2 & 3, C ~ 4)	FeatureName	PValue_Hypergeom__	SignificantAfterBenjamini_HochbergCorrection_	PMaximal
1	gender	0.50923	0	0.0015891
2	gender	0.75638	0	1.3848e-05
3	gender	0.75638	0	9.188e-06
4	gender	0.25755	0	0.020037
