## Supplementary Data S3 for "Chronic pain is linked to a resting-state neural archetype that optimizes learning from punishments"

### Sheet: Continuous 10 bins
Archetypes (C = 1, I = 2, P = 3)	FeatureName	PValue_Mann_Whitney_	MedianDifference	MeanDifference	SignificantAfterBenjamini_HochbergCorrection_	IsFirstBinMaximal_	IsFirstBinMinimal_	ZValue_Mann_Whitney_	EffectSize_rankBiserialCorrelation_
1	Network_90	2.4339e-06	0.073957	0.05869	1	1	0	4.7136	-0.87177
1	Network_71	9.0065e-05	0.026602	0.024498	1	1	0	3.9159	-0.7244
1	Network_6	0.0046817	0.024913	0.027356	1	1	0	2.8282	-0.52344
1	Network_74	0.0011014	0.018085	0.012254	1	1	0	3.2633	-0.60383
1	Network_98	0.0012285	-0.013103	-0.014148	1	0	1	-3.2322	0.59809
1	Network_19	0.00013201	-0.033312	-0.034878	1	0	1	-3.8227	0.70718
1	Network_29	5.3401e-05	-0.045562	-0.046891	1	0	1	-4.0402	0.74737
1	helplessness	1	3	0.64689	0	1	0	0	0.00095694
1	pain_life_control	0.058538	0.66667	0.65646	0	1	0	1.8916	-0.34833
1	pain_household_act	0.42399	0.4	0.3288	0	1	0	0.79952	-0.14833
1	pain_soc_leisure_act	0.34718	0.125	0.2506	0	1	0	0.94008	-0.17416
1	Network_35	0.022661	0.013727	0.012142	0	1	0	2.2791	-0.42201
1	Network_36	0.16826	0.01294	0.0071392	0	1	0	1.3778	-0.2555
1	education	0.18542	0	0.22488	0	1	1	1.3243	-0.1866
1	education_additional_years	0.26882	0	0.86124	0	1	1	1.1058	-0.18565
1	dep	0.7346	2	-0.52344	0	0	0	-0.33901	0.063158
1	pain_support	0.11791	0.66667	0.92727	0	0	0	1.5636	-0.289
1	mDVARS	0.35653	0.57477	1.0823	0	0	0	0.922	-0.17129
1	pain_solicitous_reactions	0.59278	0.4	0.26746	0	0	0	0.53481	-0.099522
1	pain_outdoor_act	0.48887	0.4	0.27732	0	0	0	0.69211	-0.12823
1	Network_96	0.14696	0.01279	0.0096857	0	0	0	1.4503	-0.2689
1	Network_59	0.25447	0.011953	0.0075867	0	0	0	1.1395	-0.21148
1	Network_43	0.21766	0.0053264	0.0021507	0	0	0	1.2328	-0.22871
1	Network_99	0.16826	0.0016166	0.0062722	0	0	0	1.3778	-0.2555
1	mFD	0.79564	0.0014579	0.013454	0	0	0	0.25899	-0.048804
1	Network_18	0.79564	0.00045447	-0.0054403	0	0	0	-0.25899	0.048804
1	anx	0.73139	0	-0.67847	0	0	0	-0.34328	0.064115
1	pain_affective_distress	0.65033	0	-0.18756	0	0	0	-0.4533	0.084211
1	pain_negative_reactions	0.7821	0	-0.17959	0	0	1	-0.27658	0.047847
1	active_coping	0.94604	0	0.12844	0	0	0	0.067681	-0.013397
1	catastrophizing	0.35432	0	-0.23307	0	0	0	-0.92625	0.17129
1	age	0.82362	0	-1.5187	0	0	0	-0.2229	0.042105
1	Network_69	0.33016	-0.0034331	-0.0083032	0	0	0	-0.9738	0.18086
1	Network_49	0.2813	-0.010386	-0.0090549	0	0	0	-1.0774	0.2
1	Network_20	0.0062396	-0.01353	-0.01821	0	0	1	-2.7349	0.50622
1	Network_14	0.062221	-0.014313	-0.016721	0	0	1	-1.8647	0.34545
1	Network_81	0.068261	-0.015358	-0.014127	0	0	1	-1.8233	0.3378
1	percOutliers	0.54807	-0.5814	0.45844	0	0	1	-0.60065	0.10622
1	pain_severity	0.14454	-0.66667	-0.42998	0	0	0	-1.4591	0.2689
1	pain_distracting_reactions	0.26339	-0.66667	-0.46683	0	0	1	-1.1184	0.2067
1	pain_interference	0.23324	-0.95	-0.41057	0	0	1	-1.1921	0.22105
1	resourcefulness	0.38981	-2	-1.5407	0	0	1	-0.85996	0.15885
2	catastrophizing	0.009273	0.66667	0.6235	1	1	0	2.6018	-0.47943
2	Network_14	1.8816e-05	0.047514	0.042289	1	1	0	4.2785	-0.79139
2	Network_43	0.0098936	0.016859	0.011559	1	1	0	2.5795	-0.47751
2	Network_98	0.002573	0.013536	0.022059	1	1	0	3.0146	-0.55789
2	Network_81	0.012537	-0.015215	-0.022677	1	0	1	-2.4966	0.4622
2	Network_29	0.010194	-0.02636	-0.030904	1	0	1	-2.5692	0.4756
2	anx	0.19529	3	1.4517	0	1	0	1.2951	-0.23923
2	helplessness	0.15388	3	2.9799	0	1	0	1.4259	-0.2622
2	percOutliers	0.3561	1.7442	-0.19027	0	1	0	0.92281	-0.16268
2	pain_distracting_reactions	0.45068	0.66667	0.24322	0	1	0	0.75429	-0.13971
2	Network_18	0.093299	0.016016	0.0077011	0	1	0	1.6782	-0.311
2	Network_96	0.031179	0.0085586	0.011202	0	1	0	2.1548	-0.39904
2	education	0.95645	0	0.02201	0	1	1	-0.054608	0.0086124
2	education_additional_years	0.59812	0	-0.00095694	0	1	1	0.52711	-0.088995
2	age	0.68217	5	0.30718	0	0	0	0.40951	-0.076555
2	resourcefulness	0.61684	1	0.58947	0	0	0	0.50034	-0.092823
2	pain_support	0.13599	1	0.65678	0	0	0	1.4909	-0.2756
2	pain_interference	0.125	0.6	0.4212	0	0	0	1.5341	-0.28421
2	pain_solicitous_reactions	0.25986	0.4	0.38919	0	0	0	1.1267	-0.20861
2	pain_negative_reactions	0.4035	0.33333	0.023285	0	0	0	0.8354	-0.14258
2	Network_49	0.1202	0.010557	0.011267	0	0	0	1.5539	-0.28804
2	Network_35	0.11063	0.010036	0.011963	0	0	0	1.5954	-0.29569
2	Network_74	0.75596	0.0030421	-0.00069566	0	0	0	0.31079	-0.058373
2	Network_69	0.75596	0.0026751	-0.0010928	0	0	0	0.31079	-0.058373
2	pain_affective_distress	0.20362	0	-0.55949	0	0	0	-1.2713	0.23445
2	pain_soc_leisure_act	0.37447	0	0.21256	0	0	0	0.88814	-0.16459
2	active_coping	0.56686	0	-0.13078	0	0	0	-0.57269	0.10622
2	mFD	0.59727	-0.00042964	-0.017483	0	0	0	-0.52834	0.098565
2	Network_59	0.52068	-0.0012425	-0.0072544	0	0	0	-0.64229	0.11962
2	Network_20	0.7481	-0.0020568	-0.0043919	0	0	0	-0.32115	0.060287
2	Network_36	0.52743	-0.0021969	-0.0062668	0	0	0	-0.63193	0.1177
2	Network_19	0.58297	-0.0032529	-0.006038	0	0	0	-0.54906	0.10239
2	Network_99	0.46835	-0.0032615	-0.0032758	0	0	0	-0.72517	0.13493
2	Network_71	0.39561	-0.0047342	-0.0046381	0	0	0	-0.84948	0.15789
2	Network_6	0.091295	-0.0062996	-0.014346	0	0	0	-1.6886	0.31292
2	Network_90	0.14128	-0.016825	-0.016459	0	0	1	-1.4711	0.27273
2	mDVARS	0.7481	-0.022828	0.1433	0	0	0	-0.32115	0.060287
2	pain_outdoor_act	0.53575	-0.2	-0.22986	0	0	0	-0.61926	0.11483
2	pain_life_control	0.92941	-0.33333	0.047847	0	0	0	-0.08859	0.017225
2	pain_severity	0.95844	-0.33333	0.0095694	0	0	0	0.052111	-0.010526
2	pain_household_act	0.33422	-0.4	-0.48268	0	0	0	-0.96565	0.17895
2	dep	0.60927	-1	-1.1321	0	0	1	-0.51112	0.094737
3	Network_29	5.0507e-07	0.060372	0.075533	1	1	0	5.0244	-0.92919
3	Network_19	0.00020831	0.046565	0.040659	1	1	0	3.7087	-0.68612
3	Network_81	0.015788	0.017686	0.037375	1	1	0	2.4138	-0.44689
3	Network_74	0.0049938	-0.0092382	-0.013619	1	0	1	-2.8074	0.51962
3	Network_43	0.007523	-0.011045	-0.01544	1	0	1	-2.6728	0.49474
3	Network_90	0.0012738	-0.024741	-0.031976	1	0	1	-3.2218	0.59617
3	pain_negative_reactions	0.30427	0.33333	0.56427	0	1	0	1.0273	-0.17512
3	active_coping	0.43484	0.22222	0.16225	0	1	0	0.78094	-0.1445
3	Network_36	0.1385	0.012358	0.0064389	0	1	0	1.4814	-0.27464
3	education	0.26294	0	-0.2823	0	1	1	-1.1195	0.15789
3	education_additional_years	1	0	-0.25455	0	1	1	0	0
3	resourcefulness	0.19617	1	1.6038	0	0	0	1.2925	-0.23828
3	pain_interference	0.52043	0.375	0.26651	0	0	0	0.64268	-0.11962
3	pain_severity	0.20355	0.33333	0.31388	0	0	0	1.2715	-0.23445
3	pain_affective_distress	0.97506	0.33333	-0.086124	0	0	0	0.031262	-0.0066986
3	pain_distracting_reactions	0.63594	0.33333	0.1925	0	0	0	0.47338	-0.088038
3	Network_20	0.2813	0.01181	0.010644	0	0	0	1.0774	-0.2
3	Network_49	0.98347	0.0050232	-0.0015073	0	0	0	0.020719	-0.0047847
3	Network_98	0.24594	0.00017016	0.0073918	0	0	0	1.1603	-0.21531
3	pain_support	0.93789	0	0.048166	0	0	0	0.07792	-0.015311
3	pain_household_act	0.48989	0	-0.33053	0	0	0	-0.69049	0.12823
3	pain_outdoor_act	0.96265	0	-0.087847	0	0	0	-0.046835	0.0095694
3	Network_69	0.89287	-0.00028564	-0.0024776	0	0	0	-0.13467	0.025837
3	Network_59	0.26321	-0.00093471	-0.010125	0	0	0	-1.1188	0.20766
3	Network_14	0.074775	-0.0060596	-0.017953	0	0	0	-1.7818	0.33014
3	Network_6	0.074775	-0.0096854	-0.013573	0	0	0	-1.7818	0.33014
3	Network_99	0.00060579	-0.01074	-0.013475	0	0	1	-3.429	0.63445
3	Network_18	0.00041149	-0.011003	-0.016437	0	0	1	-3.5326	0.65359
3	Network_71	0.25018	-0.01332	-0.0070445	0	0	1	-1.1499	0.2134
3	Network_35	0.0017565	-0.017089	-0.017795	0	0	1	-3.1286	0.57895
3	Network_96	0.015345	-0.018003	-0.016619	0	0	1	-2.4241	0.4488
3	mFD	0.10167	-0.03035	-0.03563	0	0	0	-1.6368	0.30335
3	catastrophizing	0.34361	-0.22222	-0.064009	0	0	1	-0.94706	0.17512
3	pain_soc_leisure_act	0.085587	-0.25	-0.38337	0	0	0	-1.7191	0.3177
3	pain_life_control	0.55946	-0.33333	-0.15502	0	0	0	-0.58365	0.10813
3	pain_solicitous_reactions	0.47366	-0.6	-0.189	0	0	0	-0.71654	0.13301
3	anx	0.26124	-1	-1.2871	0	0	1	-1.1235	0.20766
3	helplessness	0.37176	-1	1.5598	0	0	0	0.89317	-0.16459
3	percOutliers	0.088445	-1.1628	-1.9005	0	0	1	-1.7037	0.29952
3	dep	0.024918	-2	-1.6392	0	0	1	-2.2427	0.41244
3	mDVARS	0.48115	-2.2561	-1.6995	0	0	0	-0.70445	0.1311
3	age	0.39815	-6	-3.6488	0	0	0	-0.84493	0.15694

### Sheet: Discrete 10 bins
Archetypes (C = 1, I = 2, P = 3)	FeatureName	PValue_Hypergeom__	SignificantAfterBenjamini_HochbergCorrection_	PMaximal
1	gender	0.449	0	0.0049549
2	gender	0.70302	0	0.00031736
3	gender	0.88082	0	9.1158e-07

### Sheet: Continuous 4 bins
Archetypes (C = 1, I = 2, P = 3)	FeatureName	PValue_Mann_Whitney_	MedianDifference	MeanDifference	SignificantAfterBenjamini_HochbergCorrection_	IsFirstBinMaximal_	IsFirstBinMinimal_	ZValue_Mann_Whitney_	EffectSize_rankBiserialCorrelation_
1	Network_90	4.8536e-13	0.053042	0.056921	1	1	0	7.2293	-0.9353
1	Network_71	9.7265e-06	0.021978	0.018674	1	1	0	4.4232	-0.57243
1	Network_74	3.3594e-05	0.016553	0.012834	1	1	0	4.1476	-0.5368
1	Network_6	0.0039934	0.011783	0.015683	1	1	0	2.8787	-0.37271
1	Network_98	0.0043763	-0.009126	-0.011108	1	0	1	-2.8497	0.36896
1	Network_14	0.00022355	-0.014281	-0.020089	1	0	1	-3.6908	0.47773
1	Network_19	3.9332e-05	-0.017915	-0.02568	1	0	1	-4.1114	0.53211
1	Network_29	2.8105e-06	-0.032866	-0.038923	1	0	1	-4.6842	0.60619
1	dep	0.21319	2	1.1641	0	1	0	1.2448	-0.16034
1	anx	0.76253	1	0.23676	0	1	0	0.30217	-0.039381
1	pain_solicitous_reactions	0.44751	0.4	0.15448	0	1	0	0.75957	-0.098453
1	pain_support	0.63644	0.33333	0.23863	0	1	0	0.47268	-0.061416
1	pain_negative_reactions	1	0.33333	-0.19487	0	1	0	0	0.00046882
1	pain_affective_distress	0.30892	0.33333	0.24129	0	1	0	1.0175	-0.13127
1	pain_life_control	0.87824	0.33333	-0.082513	0	1	0	0.1532	-0.020159
1	catastrophizing	0.77076	0.11111	-0.081992	0	1	0	-0.29138	0.037975
1	Network_59	0.030709	0.0064372	0.0081809	0	1	0	2.1608	-0.27989
1	pain_soc_leisure_act	0.43445	0	0.10144	0	1	0	0.7816	-0.10127
1	education	0.57942	0	0.094233	0	1	1	0.55423	-0.054852
1	education_additional_years	0.95523	0	-0.16831	0	1	1	-0.056144	0.0070323
1	mDVARS	0.63224	0.061277	-1.0617	0	0	0	-0.47857	0.062353
1	Network_35	0.1315	0.0055305	0.0045367	0	0	0	1.5082	-0.1955
1	Network_99	0.0022679	0.0043158	0.0089182	0	0	0	3.0527	-0.39522
1	Network_96	0.25798	0.0030191	0.0060867	0	0	0	1.1312	-0.14674
1	Network_36	0.76624	0.0012461	0.00023266	0	0	0	0.29729	-0.038912
1	Network_69	0.7442	0.00057824	-0.001822	0	0	0	0.3263	-0.042663
1	Network_43	0.26105	0.00049691	0.0010936	0	0	0	1.1239	-0.1458
1	pain_distracting_reactions	0.53593	0	-0.16682	0	0	1	-0.61899	0.080169
1	pain_household_act	0.33193	0	0.30323	0	0	0	0.97024	-0.12564
1	resourcefulness	0.81539	0	-0.58322	0	0	1	-0.23347	0.030474
1	active_coping	0.52604	0	-0.1146	0	0	1	-0.63407	0.082044
1	Network_18	0.52341	-0.0014379	-0.00578	0	0	0	-0.6381	0.082982
1	Network_20	0.20189	-0.0044215	-0.0076012	0	0	1	-1.2762	0.16549
1	Network_49	0.15525	-0.011611	-0.0088232	0	0	1	-1.4212	0.18425
1	mFD	0.15525	-0.013389	-0.021791	0	0	0	-1.4212	0.18425
1	Network_81	0.025053	-0.016007	-0.013336	0	0	1	-2.2406	0.2902
1	pain_outdoor_act	0.57485	-0.4	-0.18425	0	0	0	-0.56093	0.072668
1	pain_interference	0.084205	-0.6	-0.42133	0	0	1	-1.7268	0.22363
1	pain_severity	0.090566	-0.66667	-0.33787	0	0	1	-1.6924	0.218
1	percOutliers	0.017622	-1.1628	-1.4239	0	0	1	-2.3735	0.29161
1	helplessness	0.29071	-3	-1.1195	0	0	1	-1.0566	0.13596
1	age	0.044044	-7	-6.5518	0	0	1	-2.0137	0.26067
2	Network_14	2.4599e-08	0.034005	0.038442	1	1	0	5.5761	-0.72152
2	Network_43	0.0010208	0.017515	0.010814	1	1	0	3.2847	-0.42522
2	Network_98	0.0086676	0.0054233	0.010638	1	1	0	2.6249	-0.3399
2	Network_81	0.0088539	-0.017875	-0.01815	1	0	1	-2.6176	0.33896
2	Network_29	0.0014564	-0.025978	-0.026864	1	0	1	-3.1832	0.4121
2	helplessness	0.54635	2	0.86826	0	1	0	0.60324	-0.077825
2	percOutliers	0.25792	1.1628	0.078501	0	1	0	1.1313	-0.13924
2	pain_support	0.17273	0.33333	0.5368	0	1	0	1.3635	-0.17628
2	pain_life_control	0.17023	0.33333	0.34818	0	1	0	1.3715	-0.17675
2	pain_soc_leisure_act	0.13231	0.125	0.2381	0	1	0	1.505	-0.19456
2	catastrophizing	0.0273	0.11111	0.31557	0	1	0	2.2072	-0.28458
2	Network_49	0.028537	0.012482	0.010882	0	1	0	2.1898	-0.28364
2	Network_18	0.024587	0.0078734	0.0050114	0	1	0	2.2478	-0.29114
2	Network_96	0.12783	0.0076716	0.0049149	0	1	0	1.5227	-0.19737
2	pain_household_act	0.94785	0	-0.06451	0	1	1	0.06541	-0.0089076
2	education	0.57942	0	0.094233	0	1	1	0.55423	-0.054852
2	education_additional_years	0.94245	0	-0.11861	0	1	1	0.072185	-0.0089076
2	pain_solicitous_reactions	0.20466	0.2	0.35326	0	0	0	1.2684	-0.16409
2	Network_35	0.085704	0.00535	0.0086675	0	0	0	1.7185	-0.22269
2	Network_69	0.37635	0.0048116	0.00056594	0	0	0	0.88463	-0.11486
2	Network_99	0.39623	0.0010788	0.0022459	0	0	0	0.84838	-0.11017
2	anx	0.62309	0	0.58462	0	0	1	0.49147	-0.06376
2	pain_negative_reactions	0.38259	0	-0.37709	0	0	1	-0.87314	0.10408
2	pain_distracting_reactions	0.52163	0	0.19761	0	0	0	0.64083	-0.082982
2	resourcefulness	0.81256	0	-0.38444	0	0	1	-0.23712	0.030942
2	active_coping	0.32338	0	-0.12564	0	0	1	-0.98754	0.12752
2	age	0.69249	0	-2.5265	0	0	0	-0.39548	0.051571
2	Network_20	0.99421	-0.00024431	-0.0015571	0	0	0	-0.0072511	0.0014065
2	Network_74	0.69538	-0.00068689	-0.0033058	0	0	0	-0.39156	0.051102
2	Network_59	0.74969	-0.0012425	-0.0034661	0	0	0	-0.31905	0.041725
2	Network_36	0.76624	-0.0023628	-0.0025432	0	0	1	-0.29729	0.038912
2	Network_19	0.22592	-0.0035034	-0.0089007	0	0	1	-1.2109	0.15706
2	Network_6	0.41257	-0.0044022	-0.0063058	0	0	0	-0.81937	0.10642
2	mFD	0.46395	-0.0046192	-0.013455	0	0	0	-0.73236	0.095171
2	Network_71	0.13715	-0.0055746	-0.005263	0	0	1	-1.4865	0.19269
2	Network_90	0.056516	-0.015894	-0.015827	0	0	1	-1.907	0.24707
2	mDVARS	1	-0.022828	0.20344	0	0	0	0	0.00046882
2	pain_interference	0.99421	-0.125	-0.029981	0	0	0	-0.0072554	0.0014065
2	pain_outdoor_act	0.51912	-0.2	-0.12461	0	0	0	-0.6447	0.083451
2	pain_affective_distress	0.14869	-0.33333	-0.35506	0	0	1	-1.4442	0.18612
2	pain_severity	0.12198	-0.33333	-0.30474	0	0	1	-1.5465	0.19925
2	dep	0.83516	-1	-0.37647	0	0	1	-0.20808	0.027192
3	pain_severity	0.016723	0.66667	0.47382	1	1	0	2.3927	-0.30802
3	Network_29	4.1536e-11	0.058213	0.059939	1	1	0	6.5985	-0.85373
3	Network_81	0.00087393	0.02298	0.026799	1	1	0	3.3283	-0.43085
3	Network_19	0.00078721	0.01622	0.02377	1	1	0	3.3573	-0.4346
3	Network_20	0.021943	0.014336	0.012	1	1	0	2.2913	-0.29677
3	Network_6	0.013967	-0.0097744	-0.013445	1	0	1	-2.4581	0.31833
3	Network_74	0.0012208	-0.010054	-0.01303	1	0	1	-3.234	0.41866
3	Network_43	0.0071419	-0.01085	-0.012891	1	0	1	-2.6902	0.34834
3	Network_71	0.0052437	-0.015151	-0.011385	1	0	1	-2.7917	0.36146
3	Network_90	0.00025045	-0.020046	-0.025719	1	0	1	-3.6618	0.47398
3	mDVARS	0.48183	0.7115	0.54443	0	1	0	0.70336	-0.091421
3	pain_interference	0.15396	0.5	0.3241	0	1	0	1.4257	-0.18472
3	pain_solicitous_reactions	0.43032	0.4	0.26878	0	1	0	0.78864	-0.1022
3	pain_affective_distress	0.33933	0.33333	0.22472	0	1	0	0.95549	-0.1233
3	pain_distracting_reactions	0.38817	0.16667	0.28872	0	1	0	0.86294	-0.11158
3	active_coping	0.214	0.11111	0.20014	0	1	0	1.2426	-0.16034
3	Network_36	0.38423	0.0067753	3.6996e-05	0	1	0	0.87013	-0.11299
3	Network_49	0.48636	0.0066052	0.0038765	0	1	0	0.6961	-0.090483
3	Network_69	0.29641	0.0044858	0.0048773	0	1	0	1.0442	-0.13549
3	education	0.75614	0	-0.10455	0	1	1	-0.31056	0.030942
3	education_additional_years	0.50048	0	-0.019222	0	1	1	-0.67373	0.079231
3	pain_outdoor_act	0.49579	0.2	0.17356	0	0	0	0.68113	-0.088139
3	mFD	0.41257	0.0047425	0.011168	0	0	0	0.81937	-0.10642
3	Network_14	0.20446	0.0015684	-0.013034	0	0	0	-1.2689	0.16456
3	Network_98	0.0793	0.0015303	0.0052065	0	0	0	1.7548	-0.22738
3	anx	0.25148	0	-1.0056	0	0	1	-1.1468	0.14815
3	pain_support	0.78229	0	0.03985	0	0	0	0.27633	-0.036099
3	pain_negative_reactions	0.44105	0	0.23582	0	0	1	0.77042	-0.091889
3	pain_household_act	0.84728	0	-0.054571	0	0	0	-0.19259	0.025316
3	resourcefulness	0.8984	0	-0.086263	0	0	1	0.12768	-0.016878
3	percOutliers	0.792	0	-0.64381	0	0	0	-0.26372	0.032818
3	Network_59	0.51402	-0.00093471	-0.0050205	0	0	0	-0.6526	0.084857
3	Network_18	0.0083054	-0.0078365	-0.01012	0	0	1	-2.6394	0.34177
3	Network_35	0.059392	-0.0084753	-0.0075588	0	0	1	-1.8853	0.24426
3	Network_99	0.0004489	-0.00895	-0.010299	0	0	1	-3.5095	0.45429
3	Network_96	0.0038136	-0.014919	-0.014003	0	0	1	-2.8932	0.37459
3	pain_soc_leisure_act	0.24766	-0.125	-0.16567	0	0	1	-1.156	0.14955
3	catastrophizing	0.15653	-0.22222	-0.11512	0	0	1	-1.4168	0.18284
3	pain_life_control	0.21627	-0.33333	-0.1819	0	0	1	-1.2365	0.1594
3	dep	0.26085	-1	-0.97281	0	0	1	-1.1244	0.14487
3	helplessness	0.82637	-1	-0.32443	0	0	1	-0.21936	0.028598
3	age	0.61149	-2	0.7534	0	0	0	0.50795	-0.066104

### Sheet: Discrete 4 bins
Archetypes (C = 1, I = 2, P = 3)	FeatureName	PValue_Hypergeom__	SignificantAfterBenjamini_HochbergCorrection_	PMaximal
1	gender	0.21763	0	0.4559
2	gender	0.86327	0	0.0098108
3	gender	0.73664	0	0.045552
