## Supplementary Data S4 for "Chronic pain is linked to a resting-state neural archetype that optimizes learning from punishments"

### Sheet: Continuous features
Archetypes (P = 1; I = 2; C = 3)	FeatureName	PValue_Mann_Whitney_	MedianDifference	MeanDifference	SignificantAfterBenjamini_HochbergCorrection_	IsFirstBinMaximal_	IsFirstBinMinimal_	ZValue_Mann_Whitney_	EffectSize_rankBiserialCorrelation_
1	Network_29	6.4518e-13	0.059982	0.062223	1	1	0	7.1906	-0.86041
1	Network_19	2.6532e-09	0.042048	0.036671	1	1	0	5.9517	-0.7122
1	Network_20	5.1043e-06	0.019397	0.018781	1	1	0	4.5605	-0.54576
1	Network_81	0.00016287	0.010319	0.010629	1	1	0	3.7706	-0.45126
1	Network_43	3.6613e-06	-0.01667	-0.023034	1	0	1	-4.6297	0.55405
1	Network_96	6.1714e-05	-0.022098	-0.023781	1	0	1	-4.0062	0.47944
1	Network_90	9.5366e-06	-0.027682	-0.033125	1	0	1	-4.4274	0.52984
1	PALP_scorePP	0.013848	30	26.2749	0	1	0	2.4612	-0.30046
1	hopelessness	0.77372	1	0.24536	0	1	0	0.28751	-0.034317
1	impulsivity	0.17893	1	0.47347	0	1	0	1.3441	-0.15899
1	CGTRiskAdjustment	0.59368	0.31925	0.051152	0	1	0	0.53351	-0.063992
1	agreeableness	0.27089	0.083333	0.10552	0	1	0	1.101	-0.13163
1	Network_98	0.075877	0.0074938	0.0038113	0	1	0	1.7751	-0.21253
1	max_pain_intensity	0.061217	0	-0.50531	0	1	1	-1.8719	0.18452
1	rumination	0.91925	0	0.22115	0	1	0	0.10138	-0.012102
1	phys_abuse	0.89417	0	-0.14954	0	1	1	0.13303	-0.010776
1	sex_abuse	0.35633	0	-0.23276	0	1	1	-0.92239	0.038793
1	phys_neglect	0.34919	0	0.096485	0	1	1	0.93616	-0.091015
1	CGTDeliberationTime	0.27303	89.5768	108.73	0	0	0	1.0961	-0.1313
1	PALP_rtRR	0.39487	81.1913	20.6606	0	0	0	0.85082	-0.10415
1	PALP_scoreRP	0.28925	22.5	14.3835	0	0	0	1.0598	-0.12954
1	emot_abuse	0.5514	0.5	-0.28084	0	0	0	-0.59567	0.069629
1	extraversion	0.93693	0.041667	-0.051918	0	0	0	-0.079125	0.0096154
1	CGTRiskTaking	0.5737	0.014844	0.016089	0	0	0	0.56261	-0.067473
1	CGTOverallProportionBet	0.82561	0.013889	0.0071446	0	0	0	0.22033	-0.026525
1	Network_49	0.097731	0.010098	0.0024406	0	0	0	1.656	-0.19828
1	CGTDelayAversion	0.60524	0.0083811	0.0079647	0	0	0	0.51688	-0.062003
1	Network_69	0.11705	0.0037383	0.0093099	0	0	0	1.5673	-0.18767
1	Network_36	0.63457	0.00097884	-0.00011265	0	0	0	0.47531	-0.057029
1	non_pain_somatic	0.58837	0	-0.44927	0	0	1	-0.5412	0.063495
1	nPainful_Sites	0.11132	0	-0.47911	0	0	1	-1.5923	0.18253
1	depression	0.87734	0	0.26923	0	0	1	-0.15435	0.017241
1	neuroticism	0.96239	0	0.0063274	0	0	0	-0.047158	0.0058024
1	conscientiousness	0.55147	0	-0.061008	0	0	0	-0.59556	0.071286
1	emot_neglect	0.89808	0	-0.044098	0	0	0	-0.12808	0.015252
1	attention impulsivity	0.57954	0	-0.42971	0	0	1	-0.55406	0.06565
1	motor impulsivity	0.51563	0	0.092175	0	0	0	0.6501	-0.077255
1	planning impulsivity	0.19404	0	0.46485	0	0	0	1.2987	-0.15335
1	PALP_omissionRP	0.75431	0	0.0013142	0	0	0	0.31297	-0.036514
1	PALP_omissionRR	0.98647	0	-0.0011491	0	0	1	0.01696	-0.0022018
1	PALP_commissionRR	0.58388	0	-0.006367	0	0	0	0.54773	-0.066972
1	anx_sensitivity	0.90197	0	-0.09317	0	0	0	-0.12317	0.014755
1	sensation_seeking	0.39421	0	0.56764	0	0	0	0.852	-0.10162
1	K parameter (monetary discounting)	0.35156	-1.0718e-06	-0.008095	0	0	0	-0.93156	0.11141
1	Network_74	0.66649	-0.00079151	-0.0045161	0	0	0	-0.43096	0.051724
1	Network_18	0.26463	-0.00099796	-0.0080229	0	0	0	-1.1155	0.13362
1	Network_59	0.25409	-0.0030987	-0.0057468	0	0	0	-1.1405	0.1366
1	Network_35	0.5448	-0.0039959	-0.0036015	0	0	0	-0.60557	0.072613
1	Network_14	0.20186	-0.0053531	-0.0065549	0	0	0	-1.2763	0.15285
1	age	0.72691	-0.0054795	0.059756	0	0	0	0.34924	-0.041943
1	Network_6	0.093323	-0.0068574	-0.0090377	0	0	1	-1.6781	0.20093
1	mFD	0.28911	-0.0085482	-0.030157	0	0	0	-1.0601	0.12699
1	Network_71	0.0057979	-0.0095713	-0.014477	0	0	1	-2.759	0.33024
1	Network_99	0.0048445	-0.011635	-0.011856	0	0	1	-2.8172	0.3372
1	PALP_omissionPP	0.08534	-0.0125	-0.014687	0	0	1	-1.7205	0.20219
1	PALP_commissionRP	0.12342	-0.025	-0.039266	0	0	0	-1.5406	0.18807
1	CGTQualityOfDecisionMaking	0.10088	-0.03125	-0.0097431	0	0	1	-1.6406	0.18435
1	PALP_commissionPP	0.0081465	-0.0625	-0.050603	0	0	1	-2.6459	0.32274
1	openness	0.3693	-0.125	-0.089274	0	0	0	-0.89778	0.10743
1	anxiety	0.064779	-1	-2.2301	0	0	0	-1.8468	0.21983
1	average_grades	0.13541	-1	-0.46419	0	0	1	-1.4931	0.17241
1	mDVARS	0.20581	-1.4457	-1.5895	0	0	0	-1.2652	0.15153
1	percOutliers	0.067976	-4.5732	-1.4476	0	0	1	-1.8252	0.21834
1	PALP_rtRP	0.14555	-5.5536	-44.2554	0	0	0	-1.4554	0.17798
1	PALP_scoreRR	0.6466	-25	1.344	0	0	1	-0.45849	0.056147
1	PALP_rtPP	0.031044	-120.775	-91.0925	0	0	0	-2.1565	0.26356
2	Network_96	1.8205e-10	0.042373	0.047999	1	1	0	6.3758	-0.76293
2	Network_43	0.00013622	0.022556	0.015132	1	1	0	3.8149	-0.45656
2	Network_14	0.0019	0.020771	0.015326	1	1	0	3.1054	-0.37168
2	Network_18	0.011622	0.017861	0.010869	1	1	0	2.5234	-0.30206
2	Network_20	0.0080936	-0.0063684	-0.0096499	1	0	0	-2.6481	0.31698
2	Network_19	0.00013024	-0.0097664	-0.017977	1	0	1	-3.826	0.45789
2	Network_29	9.2946e-06	-0.017292	-0.023361	1	0	1	-4.433	0.5305
2	Network_90	0.0022465	-0.018325	-0.024794	1	0	1	-3.0555	0.36572
2	PALP_scorePP	0.44333	15	9.7442	0	1	0	0.76658	-0.092096
2	depression	0.44651	1	0.055371	0	1	0	0.76125	-0.084383
2	emot_neglect	0.16307	1	0.64025	0	1	0	1.3948	-0.16446
2	planning impulsivity	0.50347	1	0.29377	0	1	0	0.66903	-0.079078
2	impulsivity	0.18629	1	0.4307	0	1	0	1.3216	-0.15633
2	sensation_seeking	0.38425	1	0.4821	0	1	0	0.8701	-0.10378
2	age	0.081015	0.34247	0.2094	0	1	0	1.7448	-0.20889
2	mFD	0.32178	0.016049	-0.00047126	0	1	0	0.9908	-0.1187
2	max_pain_intensity	0.75548	0	-0.12036	0	1	1	-0.31143	0.030836
2	nPainful_Sites	0.44125	0	-0.22248	0	1	1	-0.77008	0.088362
2	rumination	0.89137	0	-0.84814	0	1	1	0.13657	-0.016247
2	phys_abuse	0.27975	0	-0.10676	0	1	1	1.0809	-0.086373
2	sex_abuse	0.35633	0	-0.23276	0	1	1	-0.92239	0.038793
2	phys_neglect	0.71595	0	0.010942	0	1	1	-0.36387	0.035477
2	average_grades	0.79811	0	0.13462	0	1	0	0.2558	-0.029675
2	PALP_rtRR	0.13235	101.219	80.7911	0	0	0	1.5049	-0.18091
2	PALP_rtPP	0.67529	7.3398	20.1478	0	0	0	0.4189	-0.050459
2	PALP_scoreRR	0.34512	2.5	-3.8612	0	0	0	-0.94409	0.11343
2	percOutliers	0.31666	2.439	0.22158	0	0	0	1.0013	-0.11986
2	mDVARS	0.3032	0.96645	0.91926	0	0	0	1.0296	-0.12334
2	emot_abuse	0.53724	0.5	0.06134	0	0	0	0.61699	-0.072115
2	conscientiousness	0.46951	0.20833	0.0281	0	0	0	0.72327	-0.086538
2	agreeableness	0.76531	0.083333	0.044927	0	0	0	0.29851	-0.035809
2	CGTRiskAdjustment	0.88431	0.067385	-0.083361	0	0	0	-0.1455	0.017573
2	CGTDelayAversion	0.39794	0.026542	0.018302	0	0	0	0.8453	-0.10129
2	PALP_commissionRP	0.44371	0.025	0.013098	0	0	0	0.76595	-0.091989
2	PALP_omissionRR	0.40118	0.0125	0.0065336	0	0	0	0.83952	-0.098369
2	PALP_commissionRR	0.28762	0.0125	0.0039835	0	0	0	1.0633	-0.12761
2	Network_6	0.032277	0.0080425	0.0072591	0	0	0	2.141	-0.2563
2	CGTQualityOfDecisionMaking	0.76435	0.0078125	-0.018429	0	0	0	-0.29977	0.03382
2	Network_99	0.081048	0.0059807	0.0064424	0	0	0	1.7446	-0.20889
2	Network_49	0.50507	0.0028173	0.00053478	0	0	0	0.66654	-0.079907
2	K parameter (monetary discounting)	0.080723	0.0027133	0.0036742	0	0	0	1.7465	-0.20872
2	Network_69	0.96353	0.00069678	-0.00099366	0	0	0	-0.045729	0.0056366
2	Network_74	0.65445	0.000591	-0.0044264	0	0	0	-0.44759	0.053714
2	non_pain_somatic	0.55466	0	-0.19264	0	0	1	0.59079	-0.069297
2	anxiety	0.43755	0	-0.86141	0	0	0	-0.77634	0.092507
2	neuroticism	0.79428	0	-0.0079299	0	0	0	-0.26076	0.031333
2	attention impulsivity	0.28012	0	-0.55802	0	0	1	-1.0801	0.12782
2	motor impulsivity	0.85907	0	0.049403	0	0	0	0.17755	-0.02122
2	PALP_omissionPP	0.25854	0	-0.011375	0	0	0	-1.1299	0.13056
2	hopelessness	0.93881	0	-0.18236	0	0	0	-0.076763	0.0092838
2	anx_sensitivity	0.76454	0	0.077918	0	0	0	-0.29952	0.035643
2	Network_36	0.81699	-0.00055245	0.0018049	0	0	0	0.23142	-0.027851
2	Network_98	0.4288	-0.0012781	-0.0037985	0	0	0	-0.79125	0.094828
2	Network_81	0.13778	-0.0022992	-0.0043529	0	0	0	-1.4841	0.17772
2	Network_59	0.39717	-0.0025709	-0.0031586	0	0	0	-0.84668	0.10146
2	Network_71	0.45847	-0.0038264	-0.0061356	0	0	0	-0.74137	0.088859
2	PALP_omissionRP	0.39459	-0.00625	-0.016683	0	0	0	-0.85133	0.097306
2	Network_35	0.16288	-0.007838	-0.006719	0	0	1	-1.3954	0.16711
2	PALP_commissionPP	0.62806	-0.0125	-0.014114	0	0	0	-0.48446	0.058222
2	CGTOverallProportionBet	0.29866	-0.031289	-0.030322	0	0	0	-1.0393	0.1245
2	CGTRiskTaking	0.27668	-0.036328	-0.033227	0	0	0	-1.0878	0.13031
2	extraversion	0.96789	-0.041667	-0.0091457	0	0	0	0.040256	-0.0049735
2	openness	0.41376	-0.083333	-0.099967	0	0	0	-0.8173	0.097812
2	PALP_scoreRP	0.98939	-20	1.5633	0	0	0	-0.013297	0.0017724
2	PALP_rtRP	0.77798	-31.2104	-21.3109	0	0	0	-0.28196	0.03403
2	CGTDeliberationTime	0.55034	-71.6319	26.0104	0	0	0	-0.59725	0.071618
3	hopelessness	0.0039854	1	1.5713	1	1	0	2.8793	-0.34218
3	anx_sensitivity	0.0097343	1	1.19	1	1	0	2.5851	-0.30637
3	Network_90	1.7483e-16	0.083909	0.09245	1	1	0	8.2382	-0.98574
3	Network_18	0.0072711	-0.008537	-0.012054	1	0	0	-2.6842	0.32129
3	depression	0.10082	1	0.65418	0	1	0	1.6409	-0.1817
3	attention impulsivity	0.16665	1	0.85345	0	1	0	1.383	-0.16363
3	sensation_seeking	0.2057	1	0.7815	0	1	0	1.2655	-0.15086
3	rumination	0.042467	0.5	4.8833	0	1	0	2.0289	-0.23906
3	CGTRiskAdjustment	0.11322	0.42241	0.2453	0	1	0	1.5839	-0.18966
3	openness	0.15737	0.16667	0.14241	0	1	0	1.414	-0.1691
3	PALP_commissionPP	0.026594	0.0625	0.042429	0	1	0	2.2174	-0.2705
3	CGTQualityOfDecisionMaking	0.073255	0.015625	0.019539	0	1	0	1.7912	-0.20126
3	PALP_omissionPP	0.06527	0.0125	0.018737	0	1	0	1.8434	-0.21662
3	Network_99	0.66851	0.0049255	-0.00039214	0	1	0	0.42819	-0.051393
3	max_pain_intensity	0.90486	0	-0.034814	0	1	1	0.11952	-0.011936
3	phys_abuse	0.53838	0	-0.10676	0	1	1	0.61527	-0.049237
3	sex_abuse	0.35633	0	-0.23276	0	1	1	-0.92239	0.038793
3	phys_neglect	0.61429	0	0.053714	0	1	1	0.50396	-0.049072
3	PALP_rtPP	0.16794	90.0663	56.8049	0	0	0	1.3788	-0.16858
3	PALP_rtRR	0.78807	74.5601	2.9948	0	0	0	0.26882	-0.033639
3	PALP_scoreRR	0.21671	25	9.7061	0	0	0	1.2353	-0.15373
3	PALP_rtRP	0.18675	17.3868	58.6622	0	0	0	1.3203	-0.16147
3	PALP_scoreRP	0.59359	5	-5.0119	0	0	0	-0.53364	0.065321
3	anxiety	0.10207	1	3.2875	0	0	0	1.6349	-0.19463
3	mDVARS	0.71552	0.62176	-1.0461	0	0	0	-0.36445	0.043767
3	emot_abuse	0.61678	0.5	0.018568	0	0	0	0.50042	-0.058521
3	neuroticism	0.090092	0.083333	0.30573	0	0	0	1.6949	-0.20275
3	CGTRiskTaking	0.43529	0.027441	0.017812	0	0	0	0.78017	-0.093501
3	CGTOverallProportionBet	0.36186	0.015625	0.016618	0	0	0	0.91182	-0.10925
3	Network_71	0.13558	0.0069364	0.0079219	0	0	0	1.4924	-0.17871
3	Network_35	0.29037	0.0069129	0.0018898	0	0	0	1.0573	-0.12666
3	PALP_omissionRR	0.41966	0.00625	-0.0076627	0	0	0	-0.807	0.097983
3	Network_43	0.36406	0.0057274	0.0035898	0	0	0	0.90766	-0.10875
3	Network_6	0.68473	0.0014509	-0.0044324	0	0	0	-0.40602	0.04874
3	non_pain_somatic	0.75528	0	0.19231	0	0	1	0.31169	-0.036638
3	nPainful_Sites	0.85074	0	-0.051393	0	0	1	0.18818	-0.021718
3	conscientiousness	0.70779	0	0.0067142	0	0	0	0.37483	-0.044927
3	emot_neglect	0.79457	0	0.16976	0	0	0	-0.26039	0.030836
3	motor impulsivity	0.66676	0	-0.50663	0	0	0	-0.4306	0.051227
3	planning impulsivity	0.55309	0	-0.09118	0	0	1	-0.59313	0.070126
3	PALP_omissionRP	0.18584	0	0.015805	0	0	0	1.323	-0.15376
3	PALP_commissionRP	0.87329	0	-0.0069404	0	0	0	0.15947	-0.019633
3	K parameter (monetary discounting)	0.40642	-1.7863e-06	-0.0083156	0	0	0	-0.83022	0.099304
3	Network_59	0.60524	-0.0017901	-0.0029338	0	0	0	-0.51688	0.062003
3	Network_74	0.43529	-0.0028675	-0.0070895	0	0	0	-0.78017	0.093501
3	Network_29	0.065934	-0.0048404	-0.012615	0	0	0	-1.8389	0.22016
3	Network_19	0.092783	-0.0052433	-0.0097223	0	0	1	-1.6809	0.20126
3	Network_36	0.087523	-0.0058779	-0.00844	0	0	0	-1.7086	0.20458
3	Network_96	0.84726	-0.0059488	-0.0043476	0	0	0	-0.19262	0.02321
3	Network_81	0.049257	-0.0063932	-0.0040501	0	0	1	-1.9664	0.23541
3	Network_49	0.0051012	-0.0078996	-0.01108	0	0	0	-2.8006	0.33521
3	Network_20	0.021667	-0.0080464	-0.007839	0	0	0	-2.2962	0.27487
3	Network_98	0.054604	-0.008283	-0.0047345	0	0	0	-1.922	0.23011
3	Network_14	0.07726	-0.0096458	-0.0070829	0	0	0	-1.7668	0.21154
3	Network_69	0.018008	-0.01227	-0.0090382	0	0	1	-2.3654	0.28316
3	CGTDelayAversion	0.71139	-0.023837	-0.0036891	0	0	0	-0.36999	0.04443
3	mFD	0.039342	-0.035906	-0.042997	0	0	1	-2.0606	0.24668
3	PALP_commissionRR	0.27394	-0.0375	-0.016902	0	0	0	-1.094	0.13604
3	agreeableness	0.65984	-0.083333	-0.047745	0	0	0	-0.44013	0.052719
3	age	0.097977	-0.19178	-0.25758	0	0	1	-1.6547	0.19811
3	extraversion	0.014672	-0.20833	-0.20162	0	0	0	-2.4404	0.29161
3	percOutliers	0.81038	-0.91463	1.1866	0	0	0	-0.23993	0.028846
3	average_grades	0.00035352	-1	-0.97745	0	0	1	-3.5726	0.4123
3	impulsivity	0.10726	-1	-0.59582	0	0	1	-1.6106	0.19048
3	PALP_scorePP	0.0344	-40	-24.7534	0	0	1	-2.1154	0.25826
3	CGTDeliberationTime	0.30975	-57.8233	-142.773	0	0	0	-1.0157	0.12168

### Sheet: Discrete features
Archetypes (P = 1; I = 2; C = 3)	FeatureName	PValue_Hypergeom__	SignificantAfterBenjamini_HochbergCorrection_	PMaximal
1	gender	0.38836	0	0.004956
2	gender	0.38836	0	0.0076512
3	gender	0.70634	0	0.00010639
