## Supplementary Data S6 for "Chronic pain is linked to a resting-state neural archetype that optimizes learning from punishments"

### Sheet: Continuous features
Archetypes (P = 1, I = 2, C = 3)	FeatureName	PValue_Mann_Whitney_	MedianDifference	MeanDifference	SignificantAfterBenjamini_HochbergCorrection_	IsFirstBinMaximal_	IsFirstBinMinimal_	ZValue_Mann_Whitney_	EffectSize_rankBiserialCorrelation_
1	PALP_scorePP	0.0046634	15	16.6741	1	1	0	2.8294	-0.18568
1	VIS	2.7892e-49	0.034947	0.038437	1	1	0	14.7566	-0.95237
1	SMN	0.0031297	0.0038592	0.0037044	1	0	0	2.9547	-0.1907
1	LAN	0.0069485	-0.0050654	-0.0057657	1	0	0	-2.6993	0.17422
1	AUD	0.00036172	-0.0051167	-0.0081271	1	0	1	-3.5665	0.23019
1	DMN	2.0351e-06	-0.0072579	-0.007115	1	0	1	-4.7499	0.30656
1	SAL	3.8052e-13	-0.014431	-0.014691	1	0	1	-7.2623	0.46871
1	CGTDeliberationTime	0.10934	118.525	79.4272	0	1	0	1.6012	-0.10335
1	PALP_scoreRP	0.43135	10	4.2606	0	1	0	0.78688	-0.051673
1	PALP_scoreRR	0.45379	5	3.4316	0	1	0	0.74912	-0.049452
1	sensation_seeking	0.28029	1	0.49013	0	1	0	1.0797	-0.069333
1	CGTRiskAdjustment	0.15263	0.21346	0.18635	0	1	0	1.4303	-0.092322
1	non_pain_somatic	0.16388	0	0.44738	0	1	1	1.3921	-0.088502
1	max_pain_intensity	0.98181	0	-0.063638	0	1	1	-0.022797	0.0012733
1	nPainful_Sites	0.4656	0	0.14328	0	1	1	0.72966	-0.045518
1	depression	0.24936	0	-0.20542	0	1	1	-1.1519	0.066716
1	extraversion	0.99428	0	-0.0089517	0	1	0	-0.007166	0.00047574
1	rumination	0.62569	0	-0.11327	0	1	1	0.4878	-0.031203
1	phys_abuse	0.56428	0	-0.097625	0	1	1	-0.57649	0.023969
1	sex_abuse	0.20688	0	-0.21779	0	1	1	-1.2622	0.033974
1	emot_neglect	0.3588	0	-0.1861	0	1	1	-0.91765	0.058321
1	phys_neglect	0.27069	0	0.25006	0	1	1	1.1015	-0.058754
1	attention impulsivity	0.2872	0	-0.41325	0	1	1	-1.0643	0.068003
1	motor impulsivity	0.17053	0	0.28948	0	1	0	1.3705	-0.087859
1	planning impulsivity	0.95471	0	-0.068885	0	1	0	0.056798	-0.0036241
1	PALP_omissionPP	0.15104	0	-0.0071471	0	1	0	-1.4359	0.090822
1	PALP_omissionRP	0.73582	0	0.0047221	0	1	1	0.33739	-0.021191
1	anx_sensitivity	0.47459	0	0.16167	0	1	0	0.71503	-0.045671
1	impulsivity	0.4107	0	0.10854	0	1	0	0.82267	-0.052416
1	openness	0.078793	0.083333	0.11679	0	0	0	1.7577	-0.11333
1	mDVARS	0.99619	0.043439	-0.31157	0	0	0	-0.0047699	0.00032183
1	CGTRiskTaking	0.94348	0.0058523	-0.00097628	0	0	0	-0.070898	0.0045895
1	CGTOverallProportionBet	0.80293	0.0027778	-0.0035164	0	0	0	-0.24955	0.016119
1	CGTDelayAversion	0.55843	0.0027083	0.013639	0	0	0	0.58518	-0.03778
1	anxiety	0.10638	0	-1.1063	0	0	1	-1.6147	0.10368
1	agreeableness	0.6551	0	-0.033715	0	0	0	-0.44669	0.028797
1	conscientiousness	0.62776	0	0.041212	0	0	0	0.48488	-0.031273
1	emot_abuse	0.1734	0	-0.45918	0	0	1	-1.3614	0.085494
1	CGTQualityOfDecisionMaking	0.16223	0	-0.0070245	0	0	1	-1.3976	0.085634
1	PALP_omissionRR	0.35466	0	-0.0027862	0	0	1	-0.92559	0.059101
1	hopelessness	0.65275	0	-0.090965	0	0	1	-0.44995	0.028852
1	age	0.37287	0	-0.056017	0	0	0	-0.8911	0.057523
1	K parameter (monetary discounting)	0.37231	-1.429e-06	-0.0035266	0	0	1	-0.89216	0.057495
1	CEN	8.824e-18	-0.010261	-0.013599	0	0	1	-8.5883	0.55428
1	PALP_commissionRR	0.45243	-0.0125	-0.0084223	0	0	0	-0.75137	0.049545
1	mFD	0.10504	-0.016215	-0.021979	0	0	0	-1.6209	0.10462
1	PALP_commissionRP	0.16846	-0.025	-0.017138	0	0	1	-1.3772	0.090336
1	PALP_commissionPP	0.004028	-0.0375	-0.033557	0	0	1	-2.876	0.18854
1	neuroticism	0.2738	-0.083333	-0.067019	0	0	0	-1.0943	0.070578
1	average_grades	0.041461	-1	-0.31859	0	0	1	-2.0389	0.12715
1	percOutliers	0.0019733	-6.0976	-3.122	0	0	1	-3.0942	0.19962
1	PALP_rtRR	0.38009	-6.1571	-29.9438	0	0	0	-0.87774	0.058004
1	PALP_rtRP	0.53045	-7.1002	-17.2174	0	0	0	-0.62732	0.041229
1	PALP_rtPP	0.33889	-25.4588	-19.6434	0	0	0	-0.95635	0.062845
2	AUD	2.9917e-20	0.021131	0.019194	1	1	0	9.2193	-0.595
2	SAL	8.4152e-12	0.011835	0.01441	1	1	0	6.8313	-0.44089
2	LAN	0.0064324	0.0051118	0.004623	1	1	0	2.7249	-0.17587
2	SMN	0.0016853	0.0039249	0.0038819	1	1	0	3.1407	-0.20271
2	VIS	8.239e-12	-0.01029	-0.012986	1	0	1	-6.8343	0.44108
2	DMN	2.9269e-23	-0.013082	-0.01412	1	0	1	-9.9352	0.64121
2	PALP_scorePP	0.062552	10	9.6268	0	1	0	1.8624	-0.1216
2	CGTRiskAdjustment	0.15182	0.22168	0.15563	0	1	0	1.4331	-0.092504
2	extraversion	0.095585	0.083333	0.079457	0	1	0	1.6666	-0.10741
2	PALP_commissionRP	0.14145	0.025	0.0091824	0	1	0	1.4704	-0.095475
2	K parameter (monetary discounting)	0.15915	0.0027133	0.0043452	0	1	0	1.4079	-0.090727
2	non_pain_somatic	0.4331	0	0.38497	0	1	1	0.7839	-0.049841
2	max_pain_intensity	0.50094	0	0.048694	0	1	1	0.67301	-0.037192
2	nPainful_Sites	0.55407	0	0.11832	0	1	1	0.59167	-0.036912
2	depression	0.26904	0	0.081646	0	1	1	1.1053	-0.064016
2	anxiety	0.60504	0	0.1793	0	1	1	-0.51716	0.033218
2	rumination	0.83599	0	0.63561	0	1	1	0.20703	-0.013251
2	phys_abuse	0.12978	0	0.10208	0	1	1	1.515	-0.062966
2	sex_abuse	0.90355	0	-0.13042	0	1	1	0.12117	-0.0032742
2	phys_neglect	0.099136	0	-0.14934	0	1	1	-1.6491	0.087957
2	average_grades	0.94293	0	-0.031525	0	1	0	-0.071583	0.0044776
2	attention impulsivity	0.70702	0	0.048554	0	1	1	0.37586	-0.024025
2	motor impulsivity	0.42696	0	0.1397	0	1	0	0.7944	-0.050933
2	PALP_omissionPP	0.043106	0	-0.0082561	0	1	0	-2.0227	0.12728
2	PALP_omissionRP	0.34629	0	-0.010141	0	1	1	-0.94181	0.058529
2	anx_sensitivity	0.71375	0	-0.02555	0	1	0	-0.36683	0.023437
2	impulsivity	0.92004	0	-0.003792	0	1	1	0.10039	-0.0064086
2	PALP_rtRP	0.71492	25.1419	6.7753	0	0	0	0.36526	-0.023768
2	mDVARS	0.31233	0.7093	0.60272	0	0	0	1.0103	-0.065219
2	percOutliers	0.62383	0.60976	0.013515	0	0	0	0.49043	-0.031651
2	PALP_commissionRR	0.96875	0.0125	-0.0094504	0	0	0	0.039176	-0.0025711
2	CEN	0.044632	0.0030469	0.0024463	0	0	0	2.0081	-0.12961
2	mFD	0.8681	0.00017981	-0.011247	0	0	0	0.16608	-0.010732
2	neuroticism	0.33021	0	0.060914	0	0	0	0.97369	-0.062798
2	openness	0.88026	0	0.016937	0	0	0	0.15064	-0.0097248
2	agreeableness	0.78105	0	-0.018113	0	0	1	-0.27796	0.017924
2	conscientiousness	0.76852	0	-0.012873	0	0	0	-0.29432	0.018988
2	emot_abuse	0.39227	0	0.33963	0	0	1	0.85551	-0.053731
2	emot_neglect	0.57742	0	0.038563	0	0	0	0.55715	-0.035415
2	planning impulsivity	0.81104	0	-0.0064785	0	0	1	-0.23908	0.01521
2	CGTQualityOfDecisionMaking	0.58373	0	-0.0029547	0	0	1	-0.54795	0.033582
2	PALP_scoreRR	0.60366	0	7.368	0	0	0	0.51914	-0.033923
2	PALP_omissionRR	0.17993	0	-0.0068871	0	0	0	-1.341	0.08474
2	hopelessness	0.79603	0	-0.04104	0	0	1	-0.25849	0.016581
2	sensation_seeking	0.7796	0	-0.13394	0	0	1	-0.27984	0.01798
2	CGTDelayAversion	0.63306	-0.0076695	-0.018559	0	0	0	-0.47742	0.030825
2	PALP_commissionPP	0.12046	-0.025	-0.015787	0	0	1	-1.5528	0.10128
2	CGTRiskTaking	0.0071316	-0.039719	-0.035942	0	0	1	-2.6906	0.17366
2	CGTOverallProportionBet	0.0068403	-0.040972	-0.034576	0	0	1	-2.7045	0.17456
2	age	0.62076	-0.063014	-0.055915	0	0	0	-0.49477	0.031945
2	PALP_rtRR	0.4575	-4.725	-23.9133	0	0	0	-0.74297	0.048597
2	PALP_scoreRP	0.58876	-7.5	-0.23144	0	0	0	-0.54063	0.035147
2	PALP_rtPP	0.030039	-60.8364	-50.151	0	0	0	-2.1696	0.14182
2	CGTDeliberationTime	0.074682	-94.3149	-127.944	0	0	1	-1.7824	0.11505
3	PALP_rtRP	0.010861	50.7635	60.6777	1	1	0	2.5471	-0.16912
3	conscientiousness	0.0057006	0.25	0.16395	1	1	0	2.7645	-0.17824
3	DMN	5.2664e-43	0.021452	0.024087	1	1	0	13.7476	-0.88725
3	SAL	0.003736	-0.0045348	-0.0064861	1	0	0	-2.8996	0.18715
3	AUD	2.9639e-05	-0.0054725	-0.0091745	1	0	0	-4.1762	0.26954
3	SMN	4.7079e-12	-0.0085519	-0.0087143	1	0	1	-6.9141	0.44623
3	VIS	1.1461e-20	-0.014744	-0.017226	1	0	1	-9.3216	0.60161
3	PALP_rtRR	0.10299	54.6635	51.5202	0	1	0	1.6305	-0.10774
3	PALP_scoreRR	0.13196	10	7.8124	0	1	0	1.5064	-0.099429
3	agreeableness	0.15267	0.083333	0.068216	0	1	0	1.4302	-0.092168
3	CGTQualityOfDecisionMaking	0.1281	0.015625	0.007311	0	1	0	1.5216	-0.093232
3	non_pain_somatic	0.42885	0	0.45986	0	1	1	0.79117	-0.050303
3	max_pain_intensity	0.95334	0	0.048694	0	1	1	0.058512	-0.0032463
3	nPainful_Sites	0.68746	0	-0.11882	0	1	1	-0.4023	0.025102
3	depression	0.66746	0	0.0067584	0	1	1	0.42964	-0.024893
3	anxiety	0.79958	0	-0.10777	0	1	1	-0.2539	0.016315
3	rumination	0.84009	0	-0.41282	0	1	1	-0.20177	0.012915
3	phys_abuse	0.57733	0	-0.035219	0	1	1	0.5573	-0.023172
3	sex_abuse	0.083215	0	-0.26772	0	1	1	-1.7323	0.046623
3	phys_neglect	0.80438	0	-0.086935	0	1	1	-0.24769	0.013223
3	attention impulsivity	0.19961	0	-0.251	0	1	1	-1.2827	0.081954
3	motor impulsivity	0.24692	0	-0.28466	0	1	0	-1.1579	0.07423
3	planning impulsivity	0.97085	0	0.1433	0	1	1	0.036544	-0.0023367
3	PALP_omissionPP	0.47899	0	0.0039495	0	1	0	0.70792	-0.045019
3	PALP_omissionRP	0.29397	0	0.0046945	0	1	1	1.0494	-0.066577
3	anx_sensitivity	0.1811	0	0.29896	0	1	0	1.3374	-0.08541
3	PALP_rtPP	0.41361	16.5329	19.9787	0	0	0	0.81756	-0.054007
3	PALP_scorePP	0.76313	5	-3.6403	0	0	0	-0.30137	0.019894
3	CGTRiskAdjustment	0.59214	0.095545	0.051712	0	0	0	0.53574	-0.034589
3	PALP_commissionRP	0.25052	0.00625	-0.01436	0	0	0	-1.1491	0.076172
3	CEN	4.0717e-05	0.0051093	0.0047268	0	0	0	4.1034	-0.26484
3	LAN	0.85447	0.00094661	-0.00069351	0	0	0	0.18342	-0.011852
3	neuroticism	0.87995	0	0.0089085	0	0	0	0.15103	-0.0097528
3	openness	0.74457	0	0.0075758	0	0	0	0.3258	-0.021017
3	emot_abuse	0.61311	0	-0.18459	0	0	1	-0.50564	0.031763
3	emot_neglect	0.14217	0	-0.33588	0	0	1	-1.4678	0.093274
3	PALP_omissionRR	0.3147	0	-0.0057285	0	0	0	-1.0054	0.064196
3	hopelessness	0.69773	0	0.046329	0	0	0	0.38839	-0.024907
3	sensation_seeking	0.9701	0	-0.034086	0	0	1	0.037486	-0.0024207
3	K parameter (monetary discounting)	0.57883	-1.429e-06	-0.0038125	0	0	1	-0.5551	0.035779
3	CGTDelayAversion	0.50983	-0.0057772	-0.008192	0	0	0	-0.65911	0.042551
3	CGTOverallProportionBet	0.28826	-0.00625	-0.014153	0	0	0	-1.0619	0.068549
3	PALP_commissionPP	0.89941	-0.0125	0.0031883	0	0	0	-0.1264	0.0083442
3	CGTRiskTaking	0.28415	-0.015625	-0.013732	0	0	0	-1.0711	0.069137
3	age	0.68611	-0.021918	-0.0079044	0	0	0	-0.40414	0.026096
3	PALP_commissionRR	0.12587	-0.025	-0.01349	0	0	1	-1.5306	0.10091
3	mFD	1.1472e-05	-0.033606	-0.02942	0	0	1	-4.3874	0.28317
3	extraversion	0.15644	-0.083333	-0.065117	0	0	0	-1.4171	0.091329
3	average_grades	0.15243	-1	-0.20626	0	0	1	-1.431	0.089244
3	impulsivity	0.0052523	-1	-0.57793	0	0	1	-2.7911	0.1778
3	mDVARS	0.053225	-1.1968	-1.573	0	0	0	-1.9331	0.12477
3	PALP_scoreRP	0.52933	-2.5	3.99	0	0	0	0.62902	-0.041744
3	percOutliers	0.0019375	-4.878	-3.3732	0	0	1	-3.0996	0.19997
3	CGTDeliberationTime	0.19175	-35.4616	-143.476	0	0	0	-1.3054	0.084263

### Sheet: Discrete features
Archetypes (P = 1, I = 2, C = 3)	FeatureName	PValue_Hypergeom__	SignificantAfterBenjamini_HochbergCorrection_	PMaximal
1	gender	0.59762	0	0.00022393
2	gender	0.42027	0	0.0030741
3	gender	0.091948	0	0.18019
